# Gene age predicts the transcriptional landscape of sexual morphogenesis in multicellular fungi

**DOI:** 10.1101/2021.06.04.447176

**Authors:** Zsolt Merényi, Máté Virágh, Emile Gluck-Thaler, Jason C. Slot, Brigitta Kiss, Torda Varga, András Geösel, Botond Hegedüs, Balázs Bálint, László G. Nagy

## Abstract

Multicellularity has been one of the most important innovations in the history of life. The role of regulatory evolution in driving transitions to multicellularity is being increasingly recognized; however, patterns and drivers of transcriptome evolution are poorly known in many clades. We here reveal that allele-specific expression, natural antisense transcripts and developmental gene expression, but not RNA editing or a developmental hourglass act in concert to shape the transcriptome of complex multicellular fruiting bodies of fungi. We find that transcriptional patterns of genes are strongly predicted by their evolutionary age. Young genes showed more expression variation both in time and space, possibly because of weaker evolutionary constraint, calling for partially non-adaptive interpretations of evolutionary changes in the transcriptome of multicellular fungi. Gene age also correlated with function, allowing us to separate fruiting body gene expression related to simple sexual development from that potentially underlying complex morphogenesis. Our study highlighted a transcriptional complexity that provides multiple speeds for transcriptome evolution, but also that constraints associated with gene age shape transcriptomic patterns during transitions to complex multicellularity in fungi.
