## Supplementary material for "Gene age predicts the transcriptional landscape of sexual morphogenesis in multicellular fungi": Table S1

### Sheet: PleosPC15_2
Table S1a: Mapping statistics for Pleurotus ostreatus
file	Number of input read-pairs	Average input read length	Uniquely mapped read-pairs number	Uniquely mapped read-pairs %	Average mapped length	Number of read-pairs mapped to multiple loci	% of read-pairs mapped to multiple loci	% of read-pairs unmapped: too many mismatches	% of read-pairs unmapped: too short
Po-FB-C1	19984128	286	17169254	0.8591	281.5	883508	0.0442	0	0.0966
Po-FB-C2	29129732	286	23901499	0.8205	282.23	2733183	0.0938	0	0.0856
Po-FB-C3	23866882	286	19833540	0.831	281.17	1430199	0.0599	0	0.1091
Po-FB-D2	25192499	285	22262010	0.8837	280.85	597351	0.0237	0	0.0926
Po-FB-D3	27092340	285	23767159	0.8773	281.45	560195	0.0207	0	0.1021
Po-FB-L1	27751174	285	23711606	0.8544	280.7	662497	0.0239	0	0.1217
Po-FB-L2	19885948	287	16934197	0.8516	281.88	1177476	0.0592	0	0.0892
Po-FB-L3	29493507	285	25255263	0.8563	280.18	805331	0.0273	0	0.1164
Po-FB-S1	22029156	286	16919107	0.768	282.12	3131009	0.1421	0	0.0898
Po-FB-S2	23299197	286	18525623	0.7951	282.16	2822448	0.1211	0	0.0837
Po-FB-S3	19590249	284	16466205	0.8405	280.21	1202787	0.0614	0	0.0981
Po-FB-V1	26180669	285	21796814	0.8326	281.41	2030886	0.0776	0	0.0899
Po-FB-V2	26363159	285	22530586	0.8546	281.19	1352755	0.0513	0	0.0941
Po-FB-V3	19729855	286	15950878	0.8085	280.52	1666970	0.0845	0	0.107
Po-P1-1	24765459	286	20927336	0.845	281.97	730141	0.0295	0	0.1255
Po-P1-2	28264083	286	25433179	0.8998	282.31	530813	0.0188	0	0.0814
Po-P1-3	27023674	286	23669781	0.8759	282.02	621255	0.023	0	0.1011
Po-P2-1	24460782	286	20889438	0.854	281.9	608755	0.0249	0	0.1211
Po-P2-2	28741792	285	24183318	0.8414	280.98	795651	0.0277	0	0.1309
Po-P2-3	24251960	285	20807881	0.858	281.11	748380	0.0309	0	0.1111
Po-P3-H1	26677356	286	24193607	0.9069	282.26	450879	0.0169	0	0.0762
Po-P3-H2	28347097	286	25624827	0.904	282.32	518749	0.0183	0	0.0777
Po-P3-H3	32767407	286	28617348	0.8733	281.76	816313	0.0249	0	0.1017
Po-P3-S1	30076222	286	26143390	0.8692	282.43	899819	0.0299	0	0.1008
Po-P3-S2	26269905	287	23349404	0.8888	282.4	643369	0.0245	0	0.0867
Po-P3-S3	32458785	286	28127743	0.8666	281.34	827311	0.0255	0	0.1079
Po-VM-1	21373813	285	19079211	0.8926	281.39	475271	0.0222	0	0.0851
Po-VM-2	24251521	286	16663710	0.6871	281.09	4951267	0.2042	0	0.1087
Po-VM-3	21349953	286	18523201	0.8676	282.15	985771	0.0462	0	0.0862
Po-YFB-H1	27999663	285	24493784	0.8748	280.77	583938	0.0209	0	0.1043
Po-YFB-H2	27681177	285	24089109	0.8702	281.47	600975	0.0217	0	0.108
Po-YFB-H3	29676470	286	25807039	0.8696	281.77	1418603	0.0478	0	0.0826
Po-YFB-S1	26035811	284	22292231	0.8562	280.23	954852	0.0367	0	0.1071
Po-YFB-S2	30388013	286	26366010	0.8676	282.08	1070830	0.0352	0	0.0971
Po-YFB-S3	25881239	286	22869936	0.8836	282.44	1082532	0.0418	0	0.0745
	2.59523e+07			0.853869

### Sheet: Ptegta1
Table S1b: Mapping statistics for Pterula gracilis
file	Number of input read-pairs	Average input read length	Uniquely mapped read-pairs number	Uniquely mapped read-pairs %	Average mapped length	Number of read-pairs mapped to multiple loci	% of read-pairs mapped to multiple loci	% of read-pairs unmapped: too many mismatches	% of read-pairs unmapped: too short
Pg-FB-10	15908460	284	13706976	0.8616	279.65	72820	0.0046	0.0007	0.1331
Pg-FB-8	22922452	285	19861187	0.8665	281.18	82811	0.0036	0.0004	0.1295
Pg-FB-9	26095506	285	22686085	0.8693	281.25	92741	0.0036	0.0002	0.1269
Pg-P2-1	27180816	284	24140625	0.8881	280.75	97646	0.0036	0.0004	0.1078
Pg-P2-3	31919576	284	28503877	0.893	280.68	115626	0.0036	0.0005	0.1029
Pg-P2-4	24444073	284	21711490	0.8882	280.94	77537	0.0032	0.0004	0.1083
Pg-VM-1	26172315	283	22969731	0.8776	279.58	112684	0.0043	0.0007	0.1174
Pg-VM-2	27196210	285	24128384	0.8872	281.46	102401	0.0038	0.0004	0.1087
Pg-VM-3	23265916	284	20876347	0.8973	280.72	86683	0.0037	0.0006	0.0984
Pg-YFB-1	29187272	284	26137273	0.8955	280.98	88788	0.003	0.0002	0.1012
Pg-YFB-2	26614378	285	22953643	0.8625	281.02	95302	0.0036	0.0003	0.1337
Pg-YFB-3	34031163	285	30211848	0.8878	281.53	121593	0.0036	0.0003	0.1084
	2.62448e+07			0.881217
