## Supplementary material for "Gene age predicts the transcriptional landscape of sexual morphogenesis in multicellular fungi": Table S3

### Sheet: NucExp
Table S3: mapped reads to the parental reference genomes and distribution of reads according to parental assignment
samples	mapped read pairs against PC15	mapped read pairs against PC9	read pairs mapped in both parents	read pairs assignet to PC15	read pairs assignet to PC9	indecisived read pairs	proportion PC15	proportion PC9	proportion indecisive
Po-FB-C1	16859920	16000009	15528177	4922815	4989033	5616329	0.317025	0.321289	0.361686
Po-FB-C2	25028726	22420489	21788195	6736023	7004265	8047907	0.309159	0.321471	0.36937
Po-FB-C3	20028483	18567755	17988534	5773474	5854575	6360485	0.320953	0.325461	0.353586
Po-FB-D2	21764675	21097882	20452068	6333658	6541075	7577335	0.309683	0.319825	0.370492
Po-FB-D3	23232089	22640320	22016612	6659033	6979556	8378023	0.302455	0.317013	0.380532
Po-FB-L1	22854796	22229056	21516791	6865414	6844051	7807326	0.319072	0.31808	0.362848
Po-FB-L2	16847479	15613888	15108406	4737250	4819225	5551931	0.313551	0.318976	0.367473
Po-FB-L3	24680670	23818680	23112939	7416201	7399758	8296980	0.320868	0.320157	0.358976
Po-FB-S1	18633938	15012410	14565366	4530159	4703072	5332135	0.311023	0.322894	0.366083
Po-FB-S2	20100840	17019943	16538170	5167318	5388674	5982178	0.312448	0.325833	0.361719
Po-FB-S3	16858539	15683510	15262916	4813091	5018405	5431420	0.315345	0.328797	0.355857
Po-FB-V1	22531813	20426455	19866363	6257978	6493290	7115095	0.315004	0.326848	0.358148
Po-FB-V2	22646810	21330508	20759103	6496208	6689976	7572919	0.312933	0.322267	0.3648
Po-FB-V3	16239730	14467814	13966961	4337753	4520409	5108799	0.310572	0.32365	0.365777
Po-P1-1	20363677	19637213	19072239	5895133	6193125	6983981	0.309095	0.324719	0.366186
Po-P1-2	24834834	24463288	23880385	7443443	7765021	8671921	0.311697	0.325163	0.36314
Po-P1-3	23059290	22538112	21967244	6850781	7009037	8107426	0.311863	0.319068	0.369069
Po-P2-1	20406392	19883327	19361789	6015684	6146649	7199456	0.310699	0.317463	0.371838
Po-P2-2	23714831	22937672	22307694	7021602	7210176	8075916	0.314761	0.323215	0.362024
Po-P2-3	20379987	19507171	18968378	6105848	6245597	6616933	0.321896	0.329264	0.34884
Po-P3-H1	23552563	23267307	22722195	7100731	7274075	8347389	0.312502	0.320131	0.367367
Po-P3-H2	24956866	24605500	23984789	7404719	7672288	8907782	0.308726	0.319881	0.371393
Po-P3-H3	27883407	27193554	26456138	8130369	8356588	9969181	0.307315	0.315866	0.376819
Po-P3-S1	25554146	24729097	24099174	7444873	7707145	8947156	0.308926	0.31981	0.371264
Po-P3-S2	22520786	21997195	21372831	6616690	6725453	8030688	0.309584	0.314673	0.375743
Po-P3-S3	27088945	26469043	25567406	8156923	8031409	9379074	0.319036	0.314127	0.366837
Po-VM-1	18604326	17943670	17469370	5515644	6200020	5753706	0.315732	0.354908	0.32936
Po-VM-2	20136549	13973469	13401550	4124130	4217510	5059910	0.307735	0.314703	0.377562
Po-VM-3	18394684	17251727	16680704	5340475	5676101	5664128	0.320159	0.340279	0.339562
Po-YFB-H1	23760679	23332715	22698679	6941768	7228933	8527978	0.305823	0.318474	0.375704
Po-YFB-H2	23546880	23090685	22529422	6944497	7145901	8439024	0.308241	0.317181	0.374578
Po-YFB-H3	25771377	24253092	23599560	7422117	7586621	8590822	0.314502	0.321473	0.364025
Po-YFB-S1	22268505	21368342	20862047	6440197	6680052	7741798	0.308704	0.320201	0.371095
Po-YFB-S2	25800682	24766788	24060859	7375374	7754330	8931155	0.30653	0.32228	0.37119
Po-YFB-S3	22841559	21844101	21330013	6646655	6841670	7841688	0.31161	0.320753	0.367636
							0.312435	0.322463	0.365102
