## Supplementary material for "Gene age predicts the transcriptional landscape of sexual morphogenesis in multicellular fungi": Table S5

### Sheet: ASE_vs_EE_allgene
Table S5a: InterPro domain enrichment analysis for genes with Allele Specific Expression (S2 and S4) among all IPR annotated genes. group represents gene familiy sets which share the domains.
# of ASE proteins with the domain	# of EE proteins with the domain	# of ASE proteins with other domains	# of EE proteins with other domains	p-value of Fisher's exact test	representation	FDR corrected p-value	significance level	IPR	role	group
68	85	1661	6480	3.27031e-11	over	1.2002e-08	***	IPR036396	Cytochrome P450 superfamily	1
64	83	1665	6482	4.26722e-10	over	5.22023e-08	***	IPR001128	Cytochrome P450	1
53	66	1676	6499	4.58134e-09	over	3.60809e-07	***	IPR002401	Cytochrome P450; E-class; group I	1
46	58	1683	6507	6.72498e-08	over	3.08508e-06	***	IPR017972	Cytochrome P450; conserved site	1
3	0	1726	6565	0.00904682	over	0.0374275	*	IPR019791	Haem peroxidase; animal-type	1
84	127	1645	6438	2.55682e-10	over	4.69177e-08	***	IPR029058	Alpha/Beta hydrolase fold	2
13	10	1716	6555	0.000185255	over	0.00271955	**	IPR019826	Carboxylesterase type B; active site	2
14	12	1715	6553	0.000209346	over	0.00295499	**	IPR002018	Carboxylesterase; type B	2
23	36	1706	6529	0.00179782	over	0.0140383	*	IPR000073	Alpha/beta hydrolase fold-1	2
7	5	1722	6560	0.00495942	over	0.0308493	*	IPR001563	Peptidase S10; serine carboxypeptidase	2
4	1	1725	6564	0.00784917	over	0.0374275	*	IPR013595	Peptidase S33 tripeptidyl aminopeptidase-like; C-terminal	2
51	61	1678	6504	4.91565e-09	over	3.60809e-07	***	IPR017853	Glycoside hydrolase superfamily	3
20	23	1709	6542	0.000183628	over	0.00271955	**	IPR013783	Immunoglobulin-like fold	3
14	17	1715	6548	0.00270418	over	0.0183784	*	IPR013780	Glycosyl hydrolase; all-beta	3
3	0	1726	6565	0.00904682	over	0.0374275	*	IPR001000	Glycoside hydrolase family 10 domain	3
3	0	1726	6565	0.00904682	over	0.0374275	*	IPR001360	Glycoside hydrolase family 1	3
7	6	1722	6559	0.00882777	over	0.0374275	*	IPR001764	Glycoside hydrolase; family 3; N-terminal	3
3	0	1726	6565	0.00904682	over	0.0374275	*	IPR002044	Carbohydrate binding module family 20	3
3	0	1726	6565	0.00904682	over	0.0374275	*	IPR006046	Alpha amylase	3
3	0	1726	6565	0.00904682	over	0.0374275	*	IPR031158	Glycosyl hydrolases family 10; active site	3
3	0	1726	6565	0.00904682	over	0.0374275	*	IPR031319	Alpha-amylase; C-terminal domain	3
3	0	1726	6565	0.00904682	over	0.0374275	*	IPR033132	Glycosyl hydrolases family 1; N-terminal conserved site	3
7	6	1722	6559	0.00882777	over	0.0374275	*	IPR036962	Glycoside hydrolase; family 3; N-terminal domain superfamily	3
59	84	1670	6481	2.93356e-08	over	1.53803e-06	***	IPR036188	FAD/NAD(P)-binding domain superfamily	4
22	19	1707	6546	3.58223e-06	over	0.000109556	***	IPR012132	Glucose-methanol-choline oxidoreductase	4
40	57	1689	6508	6.23839e-06	over	0.000163535	***	IPR040976	Fungal-type protein kinase	4
21	21	1708	6544	2.4966e-05	over	0.000572657	***	IPR000172	Glucose-methanol-choline oxidoreductase; N-terminal	4
22	24	1707	6541	5.96047e-05	over	0.00115131	**	IPR007867	Glucose-methanol-choline oxidoreductase; C-terminal	4
8	7	1721	6558	0.00550438	over	0.0313123	*	IPR020946	Flavin monooxygenase-like	4
3	0	1726	6565	0.00904682	over	0.0374275	*	IPR012941	Phenol hydroxylase; C-terminal dimerisation domain	4
5	3	1724	6562	0.0124449	over	0.048588	*	IPR002937	Amine oxidase	4
91	164	1638	6401	2.78777e-08	over	1.53803e-06	***	IPR036291	NAD(P)-binding domain superfamily	5
37	50	1692	6515	3.95289e-06	over	0.000111593	***	IPR002347	Short-chain dehydrogenase/reductase SDR	5
17	21	1712	6544	0.000912176	over	0.00816509	**	IPR020904	Short-chain dehydrogenase/reductase; conserved site	5
17	25	1712	6540	0.00357824	over	0.0234502	*	IPR011032	GroES-like superfamily	5
14	20	1715	6545	0.00907643	over	0.0374275	*	IPR013149	Alcohol dehydrogenase; C-terminal	5
11	13	1718	6552	0.00886023	over	0.0374275	*	IPR013154	Alcohol dehydrogenase; N-terminal	5
24	18	1705	6547	2.70018e-07	over	9.90967e-06	***	IPR023210	NADP-dependent oxidoreductase domain	6
24	18	1705	6547	2.70018e-07	over	9.90967e-06	***	IPR036812	NADP-dependent oxidoreductase domain superfamily	6
12	7	1717	6558	7.49454e-05	over	0.00137525	**	IPR018170	Aldo/keto reductase; conserved site	6
14	13	1715	6552	0.000351883	over	0.00445314	**	IPR020471	Aldo/keto reductase	6
18	9	1711	6556	3.41315e-07	over	1.13875e-05	***	IPR001338	Hydrophobin	7
61	116	1668	6449	2.12101e-05	over	0.00051894	***	IPR036259	MFS transporter superfamily	8
46	80	1683	6485	5.31521e-05	over	0.00108371	**	IPR020846	Major facilitator superfamily domain	8
43	83	1686	6482	0.000531771	over	0.00596625	**	IPR011701	Major facilitator superfamily	8
7	1	1722	6564	0.000110911	over	0.0019383	**	IPR010829	Cerato-platanin	9
10	9	1719	6556	0.00217275	over	0.0150453	*	IPR036908	RlpA-like domain superfamily	9
20	23	1709	6542	0.000183628	over	0.00271955	**	IPR006073	GTP binding domain	10
10	6	1719	6559	0.000349166	over	0.00445314	**	IPR011008	Dimeric alpha-beta barrel	11
4	0	1725	6565	0.00188335	over	0.0141059	*	IPR006314	Dyp-type peroxidase	11
11	8	1718	6557	0.000445446	over	0.00527351	**	IPR043708	Repeat of unknown function DUF5648	12
13	12	1716	6553	0.000552732	over	0.00596625	**	IPR006094	FAD linked oxidase; N-terminal	13
13	12	1716	6553	0.000552732	over	0.00596625	**	IPR016166	FAD-binding domain; PCMH-type	13
13	14	1716	6551	0.00140148	over	0.0118395	*	IPR036318	FAD-binding; type PCMH-like superfamily	13
11	9	1718	6556	0.000804266	over	0.00737914	**	IPR024079	Metallopeptidase; catalytic domain superfamily	14
6	2	1723	6563	0.00154281	over	0.012309	*	IPR029463	Lysine-specific metallo-endopeptidase	14
16	20	1713	6545	0.00141945	over	0.0118395	*	IPR011333	SKP1/BTB/POZ domain superfamily	17
6	2	1723	6563	0.00154281	over	0.012309	*	IPR015500	Peptidase S8; subtilisin-related	18
7	5	1722	6560	0.00495942	over	0.0308493	*	IPR000209	Peptidase S8/S53 domain	18
5	2	1724	6563	0.00563109	over	0.0313123	*	IPR022398	Peptidase S8; subtilisin; His-active site	18
5	2	1724	6563	0.00563109	over	0.0313123	*	IPR023827	Peptidase S8; subtilisin; Asp-active site	18
3	0	1726	6565	0.00904682	over	0.0374275	*	IPR010435	Fn3-like domain	18
3	0	1726	6565	0.00904682	over	0.0374275	*	IPR034187	PoSI-like peptidase domain	18
4	0	1725	6565	0.00188335	over	0.0141059	*	IPR031107	Small heat shock protein HSP20	19
9	7	1720	6558	0.00198915	over	0.0142775	*	IPR001722	Glycoside hydrolase; family 7	20
9	7	1720	6558	0.00198915	over	0.0142775	*	IPR037019	Glycoside hydrolase family 7; catalytic domain superfamily	20
6	3	1723	6562	0.00381112	over	0.0245383	*	IPR023271	Aquaporin-like	21
3	0	1726	6565	0.00904682	over	0.0374275	*	IPR034294	Aquaporin transporter	21
5	3	1724	6562	0.0124449	over	0.048588	*	IPR000425	Major intrinsic protein	21
13	17	1716	6548	0.00536039	over	0.0313123	*	IPR000182	GNAT domain	22
8	7	1721	6558	0.00550438	over	0.0313123	*	IPR011053	Single hybrid motif	23
5	3	1724	6562	0.0124449	over	0.048588	*	IPR003016	2-oxo acid dehydrogenase; lipoyl-binding site	23
5	2	1724	6563	0.00563109	over	0.0313123	*	IPR021476	Egh16-like virulence factor	24
7	6	1722	6559	0.00882777	over	0.0374275	*	IPR002293	Amino acid/polyamine transporter I	25
4	1	1725	6564	0.00784917	over	0.0374275	*	IPR005197	Glycoside hydrolase family 71	26
3	0	1726	6565	0.00904682	over	0.0374275	*	IPR027795	CASTOR; ACT domain	27
47	113	1682	6452	0.0102838	over	0.0414744	*	IPR001810	F-box domain	27
7	7	1722	6558	0.0145179	over	0.0512316	NS	IPR000089	Biotin/lipoyl attachment	NA
13	19	1716	6546	0.0138174	over	0.0512316	NS	IPR000210	BTB/POZ domain	NA
7	7	1722	6558	0.0145179	over	0.0512316	NS	IPR000683	Oxidoreductase; N-terminal	NA
6	5	1723	6560	0.0142565	over	0.0512316	NS	IPR001509	NAD-dependent epimerase/dehydratase	NA
10	12	1719	6553	0.0140418	over	0.0512316	NS	IPR002921	Fungal lipase-like domain	NA
10	12	1719	6553	0.0140418	over	0.0512316	NS	IPR005829	Sugar transporter; conserved site	NA
6	5	1723	6560	0.0142565	over	0.0512316	NS	IPR026891	Fibronectin type III-like domain	NA
7	7	1722	6558	0.0145179	over	0.0512316	NS	IPR036514	SGNH hydrolase superfamily	NA
10	13	1719	6552	0.0164939	over	0.0571064	NS	IPR027443	Isopenicillin N synthase-like	NA
4	2	1725	6563	0.0196599	over	0.0632911	NS	IPR001876	Zinc finger; RanBP2-type	NA
4	2	1725	6563	0.0196599	over	0.0632911	NS	IPR001958	Tetracycline resistance protein TetA/multidrug resistance protein MdtG	NA
4	2	1725	6563	0.0196599	over	0.0632911	NS	IPR004167	Peripheral subunit-binding domain	NA
4	2	1725	6563	0.0196599	over	0.0632911	NS	IPR016191	Ribonuclease/ribotoxin	NA
4	2	1725	6563	0.0196599	over	0.0632911	NS	IPR019778	Hydrophobin; conserved site	NA
4	2	1725	6563	0.0196599	over	0.0632911	NS	IPR036625	E3-binding domain superfamily	NA
4	2	1725	6563	0.0196599	over	0.0632911	NS	IPR037045	Peptidase S8 propeptide/proteinase inhibitor I9 superfamily	NA
34	80	1695	6485	0.0203244	over	0.0648613	NS	IPR036047	F-box-like domain superfamily	NA
7	8	1722	6557	0.0224048	over	0.0690972	NS	IPR012951	Berberine/berberine-like	NA
7	8	1722	6557	0.0224048	over	0.0690972	NS	IPR026992	Non-haem dioxygenase N-terminal domain	NA
7	8	1722	6557	0.0224048	over	0.0690972	NS	IPR036852	Peptidase S8/S53 domain superfamily	NA
5	4	1724	6561	0.0232371	over	0.0691531	NS	IPR002022	Pectate lyase	NA
6	6	1723	6559	0.0235535	over	0.0691531	NS	IPR002772	Glycoside hydrolase family 3 C-terminal domain	NA
5	4	1724	6561	0.0232371	over	0.0691531	NS	IPR006047	Glycosyl hydrolase; family 13; catalytic domain	NA
20	39	1709	6526	0.0227211	over	0.0691531	NS	IPR008266	Tyrosine-protein kinase; active site	NA
5	4	1724	6561	0.0232371	over	0.0691531	NS	IPR018202	Serine carboxypeptidase; serine active site	NA
6	6	1723	6559	0.0235535	over	0.0691531	NS	IPR036881	Glycoside hydrolase family 3 C-terminal domain superfamily	NA
12	19	1717	6546	0.023815	over	0.0693658	NS	IPR000254	Cellulose-binding domain; fungal	NA
3	1	1726	6564	0.0305373	over	0.0783718	NS	IPR000868	Isochorismatase-like	NA
3	1	1726	6564	0.0305373	over	0.0783718	NS	IPR005226	UPF0014 family	NA
3	1	1726	6564	0.0305373	over	0.0783718	NS	IPR006048	Alpha-amylase/branching enzyme; C-terminal all beta	NA
3	1	1726	6564	0.0305373	over	0.0783718	NS	IPR006179	5'-Nucleotidase/apyrase	NA
3	1	1726	6564	0.0305373	over	0.0783718	NS	IPR006703	AIG1-type guanine nucleotide-binding (G) domain	NA
3	1	1726	6564	0.0305373	over	0.0783718	NS	IPR019273	Lunapark domain	NA
3	1	1726	6564	0.0305373	over	0.0783718	NS	IPR019479	Peroxiredoxin; C-terminal	NA
3	1	1726	6564	0.0305373	over	0.0783718	NS	IPR024655	Uncharacterised protein family; glycosyl hydrolase catalytic domain	NA
3	1	1726	6564	0.0305373	over	0.0783718	NS	IPR024706	Peroxiredoxin; AhpC-type	NA
3	1	1726	6564	0.0305373	over	0.0783718	NS	IPR032465	2-amino-3-carboxymuconate-6-semialdehyde decarboxylase	NA
3	1	1726	6564	0.0305373	over	0.0783718	NS	IPR034120	Pry1-like; SCP domain	NA
3	1	1726	6564	0.0305373	over	0.0783718	NS	IPR034193	Proteinase K-like catalytic domain	NA
3	1	1726	6564	0.0305373	over	0.0783718	NS	IPR036380	Isochorismatase-like superfamily	NA
3	1	1726	6564	0.0305373	over	0.0783718	NS	IPR036907	5'-Nucleotidase; C-terminal domain superfamily	NA
3	1	1726	6564	0.0305373	over	0.0783718	NS	IPR038220	Phenol hydroxylase; C-terminal TRX-fold domain superfamily	NA
3	1	1726	6564	0.0305373	over	0.0783718	NS	IPR040115	Lunapark family	NA
9	13	1720	6552	0.0316618	over	0.0806936	NS	IPR000772	Ricin B; lectin domain	NA
13	22	1716	6543	0.0338326	over	0.0850451	NS	IPR005828	Major facilitator; sugar transporter-like	NA
6	7	1723	6558	0.0361756	over	0.0879235	NS	IPR000639	Epoxide hydrolase-like	NA
6	7	1723	6558	0.0361756	over	0.0879235	NS	IPR002068	Alpha crystallin/Hsp20 domain	NA
6	7	1723	6558	0.0361756	over	0.0879235	NS	IPR008030	NmrA-like domain	NA
6	7	1723	6558	0.0361756	over	0.0879235	NS	IPR010255	Haem peroxidase superfamily	NA
8	10	1721	6555	0.0354384	over	0.0879235	NS	IPR011051	RmlC-like cupin domain superfamily	NA
13	23	1716	6542	0.0368161	over	0.0888914	NS	IPR016181	Acyl-CoA N-acyltransferase	NA
4	3	1725	6562	0.038365	over	0.090256	NS	IPR004104	Gfo/Idh/MocA-like oxidoreductase; C-terminal	NA
4	3	1725	6562	0.038365	over	0.090256	NS	IPR007657	Glycosyltransferase 61	NA
4	3	1725	6562	0.038365	over	0.090256	NS	IPR019819	Carboxylesterase type B; conserved site	NA
4	3	1725	6562	0.038365	over	0.090256	NS	IPR031728	Beta-glucuronidase; C-terminal	NA
5	5	1724	6560	0.0386208	over	0.0902791	NS	IPR002328	Alcohol dehydrogenase; zinc-type; conserved site	NA
11	19	1718	6546	0.0416601	over	0.0961589	NS	IPR020843	Polyketide synthase; enoylreductase domain	NA
11	19	1718	6546	0.0416601	over	0.0961589	NS	IPR035971	Cellulose-binding domain superfamily	NA
23	51	1706	6514	0.0426279	over	0.0977778	NS	IPR036249	Thioredoxin-like superfamily	NA
18	38	1711	6527	0.0463725	over	0.104577	NS	IPR013320	Concanavalin A-like lectin/glucanase domain superfamily	NA
10	16	1719	6549	0.0480615	over	0.107552	NS	IPR035992	Ricin B-like lectins	NA
7	9	1722	6556	0.0564679	over	0.125598	NS	IPR021765	Mycotoxin biosynthesis protein UstYa-like	NA
3	2	1726	6563	0.0645694	over	0.131227	NS	IPR000866	Alkyl hydroperoxide reductase subunit C/ Thiol specific antioxidant	NA
3	2	1726	6563	0.0645694	over	0.131227	NS	IPR001048	Aspartate/glutamate/uridylate kinase	NA
3	2	1726	6563	0.0645694	over	0.131227	NS	IPR001087	GDSL lipase/esterase	NA
3	2	1726	6563	0.0645694	over	0.131227	NS	IPR001283	Cysteine-rich secretory protein-related	NA
4	4	1725	6561	0.064285	over	0.131227	NS	IPR002925	Dienelactone hydrolase	NA
8	13	1721	6552	0.0606355	over	0.131227	NS	IPR004045	Glutathione S-transferase; N-terminal	NA
3	2	1726	6563	0.0645694	over	0.131227	NS	IPR007568	RTA-like protein	NA
4	4	1725	6561	0.064285	over	0.131227	NS	IPR008754	Peptidase M43; pregnancy-associated plasma-A	NA
3	2	1726	6563	0.0645694	over	0.131227	NS	IPR008930	Terpenoid cyclases/protein prenyltransferase alpha-alpha toroid	NA
8	13	1721	6552	0.0606355	over	0.131227	NS	IPR013766	Thioredoxin domain	NA
3	2	1726	6563	0.0645694	over	0.131227	NS	IPR014044	CAP domain	NA
7	10	1722	6555	0.0647198	over	0.131227	NS	IPR018712	Domain of unknown function DUF2235	NA
4	4	1725	6561	0.064285	over	0.131227	NS	IPR032805	Wax synthase domain	NA
3	2	1726	6563	0.0645694	over	0.131227	NS	IPR035940	CAP superfamily	NA
3	2	1726	6563	0.0645694	over	0.131227	NS	IPR036393	Acetylglutamate kinase-like superfamily	NA
4	4	1725	6561	0.064285	over	0.131227	NS	IPR037291	Domain of unknown function DUF4139	NA
9	15	1720	6550	0.0723624	over	0.142016	NS	IPR003663	Sugar/inositol transporter	NA
9	15	1720	6550	0.0723624	over	0.142016	NS	IPR008972	Cupredoxin	NA
9	15	1720	6550	0.0723624	over	0.142016	NS	IPR011050	Pectin lyase fold/virulence factor	NA
9	15	1720	6550	0.0723624	over	0.142016	NS	IPR012334	Pectin lyase fold	NA
7	11	1722	6554	0.0769571	over	0.149435	NS	IPR002893	Zinc finger; MYND-type	NA
7	11	1722	6554	0.0769571	over	0.149435	NS	IPR014710	RmlC-like jelly roll fold	NA
79	239	1650	6326	0.0783453	over	0.15133	NS	IPR011009	Protein kinase-like domain superfamily	NA
9	16	1720	6549	0.0805009	over	0.15468	NS	IPR005123	Oxoglutarate/iron-dependent dioxygenase	NA
54	157	1675	6408	0.0865026	over	0.163641	NS	IPR032675	Leucine-rich repeat domain superfamily	NA
6	8	1723	6557	0.090205	over	0.168904	NS	IPR006680	Amidohydrolase-related	NA
6	8	1723	6557	0.090205	over	0.168904	NS	IPR037293	Galactose oxidase; central domain superfamily	NA
7	12	1722	6553	0.0930444	over	0.172623	NS	IPR002938	FAD-binding domain	NA
4	5	1725	6560	0.0971234	over	0.174727	NS	IPR005629	Beta-glucan synthesis-associated; Skn1	NA
4	5	1725	6560	0.0971234	over	0.174727	NS	IPR011935	Conserved hypothetical protein CHP02231	NA
4	5	1725	6560	0.0971234	over	0.174727	NS	IPR023213	Chloramphenicol acetyltransferase-like domain superfamily	NA
4	5	1725	6560	0.0971234	over	0.174727	NS	IPR023631	Amidase signature domain	NA
4	5	1725	6560	0.0971234	over	0.174727	NS	IPR036928	Amidase signature (AS) superfamily	NA
4	5	1725	6560	0.0971234	over	0.174727	NS	IPR041677	DNA2/NAM7 helicase; helicase domain	NA
3	3	1726	6562	0.109479	over	0.181804	NS	IPR000164	Histone H3/CENP-A	NA
3	3	1726	6562	0.109479	over	0.181804	NS	IPR000432	DNA mismatch repair protein MutS; C-terminal	NA
3	3	1726	6562	0.109479	over	0.181804	NS	IPR002410	Peptidase S33	NA
3	3	1726	6562	0.109479	over	0.181804	NS	IPR007696	DNA mismatch repair protein MutS; core	NA
10	19	1719	6546	0.104168	over	0.181804	NS	IPR008928	Six-hairpin glycosidase superfamily	NA
6	9	1723	6556	0.102324	over	0.181804	NS	IPR011330	Glycoside hydrolase/deacetylase; beta/alpha-barrel	NA
3	3	1726	6562	0.109479	over	0.181804	NS	IPR012939	Glycosyl hydrolase family 92	NA
3	3	1726	6562	0.109479	over	0.181804	NS	IPR013784	Carbohydrate-binding-like fold	NA
3	3	1726	6562	0.109479	over	0.181804	NS	IPR016164	FAD-linked oxidase-like; C-terminal	NA
3	3	1726	6562	0.109479	over	0.181804	NS	IPR018523	Isocitrate lyase/phosphorylmutase; conserved site	NA
3	3	1726	6562	0.109479	over	0.181804	NS	IPR023393	START-like domain superfamily	NA
6	9	1723	6556	0.102324	over	0.181804	NS	IPR032710	NTF2-like domain superfamily	NA
3	3	1726	6562	0.109479	over	0.181804	NS	IPR036187	DNA mismatch repair protein MutS; core domain superfamily	NA
3	3	1726	6562	0.109479	over	0.181804	NS	IPR037176	Osmotin/thaumatin-like superfamily	NA
3	3	1726	6562	0.109479	over	0.181804	NS	IPR039556	ICL/PEPM domain	NA
3	3	1726	6562	0.109479	over	0.181804	NS	IPR041371	Glycosyl hydrolase family 92 N-terminal domain	NA
3	3	1726	6562	0.109479	over	0.181804	NS	IPR041694	Oxidoreductase; N-terminal domain	NA
6	10	1723	6555	0.119848	over	0.197239	NS	IPR009880	Glyoxal oxidase; N-terminal	NA
6	10	1723	6555	0.119848	over	0.197239	NS	IPR015202	Galactose oxidase-like; Early set domain	NA
8	16	1721	6549	0.134567	over	0.219494	NS	IPR008978	HSP20-like chaperone	NA
6	11	1723	6554	0.142283	over	0.230035	NS	IPR013094	Alpha/beta hydrolase fold-3	NA
6	11	1723	6554	0.142283	over	0.230035	NS	IPR016130	Protein-tyrosine phosphatase; active site	NA
5	7	1724	6558	0.144548	over	0.231655	NS	IPR002509	NodB homology domain	NA
5	7	1724	6558	0.144548	over	0.231655	NS	IPR023828	Peptidase S8; subtilisin; Ser-active site	NA
9	18	1720	6547	0.149601	over	0.238711	NS	IPR032466	Metal-dependent hydrolase	NA
5	8	1724	6557	0.161955	over	0.243889	NS	IPR000192	Aminotransferase class V domain	NA
3	4	1726	6561	0.162814	over	0.243889	NS	IPR000277	Cys/Met metabolism; pyridoxal phosphate-dependent enzyme	NA
3	4	1726	6561	0.162814	over	0.243889	NS	IPR000960	Flavin monooxygenase FMO	NA
3	4	1726	6561	0.162814	over	0.243889	NS	IPR002241	Glycoside hydrolase; family 27	NA
3	4	1726	6561	0.162814	over	0.243889	NS	IPR002355	Multicopper oxidase; copper-binding site	NA
3	4	1726	6561	0.162814	over	0.243889	NS	IPR004840	Amino acid permease; conserved site	NA
3	4	1726	6561	0.162814	over	0.243889	NS	IPR006439	HAD hydrolase; subfamily IA	NA
3	4	1726	6561	0.162814	over	0.243889	NS	IPR007527	Zinc finger; SWIM-type	NA
14	34	1715	6531	0.155755	over	0.243889	NS	IPR015424	Pyridoxal phosphate-dependent transferase	NA
5	8	1724	6557	0.161955	over	0.243889	NS	IPR016167	FAD-binding; type PCMH; subdomain 1	NA
3	4	1726	6561	0.162814	over	0.243889	NS	IPR018392	LysM domain	NA
3	4	1726	6561	0.162814	over	0.243889	NS	IPR023198	Phosphoglycolate phosphatase-like; domain 2	NA
3	4	1726	6561	0.162814	over	0.243889	NS	IPR036779	LysM domain superfamily	NA
7	15	1722	6550	0.195974	over	0.29001	NS	IPR000571	Zinc finger; CCCH-type	NA
13	32	1716	6533	0.196913	over	0.290229	NS	IPR015421	Pyridoxal phosphate-dependent transferase; major domain	NA
5	10	1724	6555	0.216461	over	0.317765	NS	IPR010987	Glutathione S-transferase; C-terminal-like	NA
4	6	1725	6559	0.232527	over	0.333349	NS	IPR013078	Histidine phosphatase superfamily; clade-1	NA
4	6	1725	6559	0.232527	over	0.333349	NS	IPR015813	Pyruvate/Phosphoenolpyruvate kinase-like domain superfamily	NA
4	6	1725	6559	0.232527	over	0.333349	NS	IPR033138	Multicopper oxidases; conserved site	NA
4	6	1725	6559	0.232527	over	0.333349	NS	IPR040079	Glutathione Transferase family	NA
4	6	1725	6559	0.232527	over	0.333349	NS	IPR040442	Pyruvate kinase-like domain superfamily	NA
6	12	1723	6553	0.239442	over	0.339286	NS	IPR007269	Isoprenylcysteine carboxyl methyltransferase	NA
6	12	1723	6553	0.239442	over	0.339286	NS	IPR011043	Galactose oxidase/kelch; beta-propeller	NA
6	12	1723	6553	0.239442	over	0.339286	NS	IPR036855	Zinc finger; CCCH-type superfamily	NA
8	19	1721	6546	0.242839	over	0.342776	NS	IPR010730	Heterokaryon incompatibility	NA
4	7	1725	6558	0.256521	over	0.351281	NS	IPR001375	Peptidase S9; prolyl oligopeptidase; catalytic domain	NA
4	7	1725	6558	0.256521	over	0.351281	NS	IPR005135	Endonuclease/exonuclease/phosphatase	NA
4	7	1725	6558	0.256521	over	0.351281	NS	IPR012349	FMN-binding split barrel	NA
4	7	1725	6558	0.256521	over	0.351281	NS	IPR016169	FAD-binding; type PCMH; subdomain 2	NA
4	7	1725	6558	0.256521	over	0.351281	NS	IPR017946	PLC-like phosphodiesterase; TIM beta/alpha-barrel domain superfamily	NA
4	7	1725	6558	0.256521	over	0.351281	NS	IPR023696	Ureohydrolase domain superfamily	NA
4	7	1725	6558	0.256521	over	0.351281	NS	IPR041679	DNA2/NAM7 helicase-like; C-terminal	NA
6	14	1723	6551	0.282326	over	0.380932	NS	IPR000387	Tyrosine specific protein phosphatases domain	NA
6	14	1723	6551	0.282326	over	0.380932	NS	IPR001547	Glycoside hydrolase; family 5	NA
4	8	1725	6557	0.288623	over	0.381024	NS	IPR001117	Multicopper oxidase; type 1	NA
4	8	1725	6557	0.288623	over	0.381024	NS	IPR001223	Glycoside hydrolase family 18; catalytic domain	NA
4	8	1725	6557	0.288623	over	0.381024	NS	IPR001579	Glycosyl hydrolases family 18 (GH18) active site	NA
4	8	1725	6557	0.288623	over	0.381024	NS	IPR011706	Multicopper oxidase; type 2	NA
4	8	1725	6557	0.288623	over	0.381024	NS	IPR011707	Multicopper oxidase; type 3	NA
3	5	1726	6560	0.375882	over	0.470814	NS	IPR000322	Glycoside hydrolase family 31	NA
3	5	1726	6560	0.375882	over	0.470814	NS	IPR000326	Phosphatidic acid phosphatase type 2/haloperoxidase	NA
3	5	1726	6560	0.375882	over	0.470814	NS	IPR001765	Carbonic anhydrase	NA
3	5	1726	6560	0.375882	over	0.470814	NS	IPR003819	TauD/TfdA-like domain	NA
3	5	1726	6560	0.375882	over	0.470814	NS	IPR004136	Nitronate monooxygenase	NA
5	12	1724	6553	0.3737	over	0.470814	NS	IPR015947	PUA-like superfamily	NA
3	5	1726	6560	0.375882	over	0.470814	NS	IPR024589	Fungal ligninase; C-terminal	NA
3	5	1726	6560	0.375882	over	0.470814	NS	IPR025554	Domain of unknown function DUF4140	NA
3	5	1726	6560	0.375882	over	0.470814	NS	IPR036264	Bacterial exopeptidase dimerisation domain	NA
3	5	1726	6560	0.375882	over	0.470814	NS	IPR036874	Carbonic anhydrase superfamily	NA
3	5	1726	6560	0.375882	over	0.470814	NS	IPR036938	Phosphatidic acid phosphatase type 2/haloperoxidase superfamily	NA
3	5	1726	6560	0.375882	over	0.470814	NS	IPR041492	Haloacid dehalogenase-like hydrolase	NA
3	5	1726	6560	0.375882	over	0.470814	NS	IPR042098	Taurine dioxygenase TauD-like superfamily	NA
3	6	1726	6559	0.406162	over	0.500206	NS	IPR001621	Fungal ligninase	NA
3	6	1726	6559	0.406162	over	0.500206	NS	IPR002933	Peptidase M20	NA
3	6	1726	6559	0.406162	over	0.500206	NS	IPR007111	NACHT nucleoside triphosphatase	NA
3	6	1726	6559	0.406162	over	0.500206	NS	IPR011650	Peptidase M20; dimerisation domain	NA
3	6	1726	6559	0.406162	over	0.500206	NS	IPR016185	Pre-ATP-grasp domain superfamily	NA
6	15	1723	6550	0.417611	over	0.512587	NS	IPR034164	Pepsin-like domain	NA
3	7	1726	6558	0.444257	over	0.534565	NS	IPR002016	Haem peroxidase	NA
3	7	1726	6558	0.444257	over	0.534565	NS	IPR006076	FAD dependent oxidoreductase	NA
3	7	1726	6558	0.444257	over	0.534565	NS	IPR019794	Peroxidase; active site	NA
3	7	1726	6558	0.444257	over	0.534565	NS	IPR023296	Glycosyl hydrolase; five-bladed beta-propellor domain superfamily	NA
3	7	1726	6558	0.444257	over	0.534565	NS	IPR036736	ACP-like superfamily	NA
7	18	1722	6547	0.457024	over	0.54813	NS	IPR029021	Protein-tyrosine phosphatase-like	NA
11	33	1718	6532	0.461058	over	0.551167	NS	IPR008979	Galactose-binding-like domain superfamily	NA
7	19	1722	6546	0.467359	over	0.556885	NS	IPR036770	Ankyrin repeat-containing domain superfamily	NA
4	9	1725	6556	0.490529	over	0.578833	NS	IPR007484	Peptidase M28	NA
4	9	1725	6556	0.490529	over	0.578833	NS	IPR036265	HIT-like superfamily	NA
4	10	1725	6555	0.508524	over	0.596256	NS	IPR016461	O-methyltransferase COMT-type	NA
4	11	1725	6554	0.531962	over	0.617817	NS	IPR001077	O-methyltransferase domain	NA
4	11	1725	6554	0.531962	over	0.617817	NS	IPR014718	Glycoside hydrolase-type carbohydrate-binding	NA
4	11	1725	6554	0.531962	over	0.617817	NS	IPR023753	FAD/NAD(P)-binding domain	NA
5	14	1724	6551	0.571629	over	0.65971	NS	IPR011013	Galactose mutarotase-like domain superfamily	NA
5	14	1724	6551	0.571629	over	0.65971	NS	IPR011047	Quinoprotein alcohol dehydrogenase-like superfamily	NA
6	18	1723	6547	0.615496	over	0.690786	NS	IPR001461	Aspartic peptidase A1 family	NA
6	18	1723	6547	0.615496	over	0.690786	NS	IPR002110	Ankyrin repeat	NA
6	17	1723	6548	0.605561	over	0.690786	NS	IPR012341	Six-hairpin glycosidase-like superfamily	NA
6	18	1723	6547	0.615496	over	0.690786	NS	IPR020683	Ankyrin repeat-containing domain	NA
6	17	1723	6548	0.605561	over	0.690786	NS	IPR029033	Histidine phosphatase superfamily	NA
6	18	1723	6547	0.615496	over	0.690786	NS	IPR033121	Peptidase family A1 domain	NA
6	18	1723	6547	0.615496	over	0.690786	NS	IPR036282	Glutathione S-transferase; C-terminal domain superfamily	NA
6	18	1723	6547	0.615496	over	0.690786	NS	IPR036691	Endonuclease/exonuclease/phosphatase superfamily	NA
6	19	1723	6546	0.628411	over	0.70313	NS	IPR029052	Metallo-dependent phosphatase-like	NA
7	22	1722	6543	0.648264	over	0.723139	NS	IPR014756	Immunoglobulin E-set	NA
3	8	1726	6557	0.708319	over	0.785357	NS	IPR013520	Exonuclease; RNase T/DNA polymerase III	NA
3	8	1726	6557	0.708319	over	0.785357	NS	IPR019410	Lysine methyltransferase	NA
3	9	1726	6556	0.722961	over	0.79202	NS	IPR000994	Peptidase M24	NA
3	9	1726	6556	0.722961	over	0.79202	NS	IPR020422	Dual specificity protein phosphatase domain	NA
3	9	1726	6556	0.722961	over	0.79202	NS	IPR036005	Creatinase/aminopeptidase-like	NA
3	9	1726	6556	0.722961	over	0.79202	NS	IPR043519	Nucleotidyltransferase superfamily	NA
3	10	1726	6555	0.740863	over	0.804428	NS	IPR000340	Dual specificity phosphatase; catalytic domain	NA
3	10	1726	6555	0.740863	over	0.804428	NS	IPR001155	NADH:flavin oxidoreductase/NADH oxidase; N-terminal	NA
3	10	1726	6555	0.740863	over	0.804428	NS	IPR011059	Metal-dependent hydrolase; composite domain superfamily	NA
4	13	1725	6552	0.766364	over	0.829663	NS	IPR002403	Cytochrome P450; E-class; group IV	NA
4	14	1725	6551	0.778101	over	0.839891	NS	IPR018247	EF-Hand 1; calcium-binding site	NA
6	20	1723	6545	0.808685	over	0.8678	NS	IPR004843	Calcineurin-like phosphoesterase domain; ApaH type	NA
8	27	1721	6538	0.834448	over	0.882543	NS	IPR015422	Pyridoxal phosphate-dependent transferase domain 1	NA
9	33	1720	6532	0.851	over	0.897463	NS	IPR023214	HAD superfamily	NA
4	15	1725	6550	1	over	1	NS	IPR001969	Aspartic peptidase; active site	NA
3	11	1726	6554	1	over	1	NS	IPR007125	Histone H2A/H2B/H3	NA
3	11	1726	6554	1	over	1	NS	IPR025110	AMP-binding enzyme; C-terminal domain	NA
3	11	1726	6554	1	over	1	NS	IPR029035	DHS-like NAD/FAD-binding domain superfamily	NA
17	148	1712	6417	0.000443516	under	0.00527351	**	IPR036322	WD40-repeat-containing domain superfamily	NA
14	116	1715	6449	0.00314348	under	0.0209756	*	IPR017986	WD40-repeat-containing domain	NA
17	127	1712	6438	0.00678635	under	0.037173	*	IPR001680	WD40 repeat	NA
69	399	1660	6166	0.000659108	under	0.00691122	**	IPR027417	P-loop containing nucleoside triphosphate hydrolase	NA
14	126	1715	6439	0.00102797	under	0.00898246	**	IPR016024	Armadillo-type fold	NA
8	108	1721	6457	4.66985e-05	under	0.00100814	**	IPR008271	Serine/threonine-protein kinase; active site	NA
5	80	1724	6485	0.000225427	under	0.00306413	**	IPR017441	Protein kinase; ATP binding site	NA
7	69	1722	6496	0.0101156	under	0.0412493	*	IPR011989	Armadillo-like helical	NA
7	96	1722	6469	0.000126949	under	0.00211773	**	IPR013083	Zinc finger; RING/FYVE/PHD-type	NA
6	80	1723	6485	0.000714729	under	0.00704538	**	IPR012677	Nucleotide-binding alpha-beta plait domain superfamily	NA
7	85	1722	6480	0.000729495	under	0.00704538	**	IPR014001	Helicase superfamily 1/2; ATP-binding domain	NA
6	80	1723	6485	0.000714729	under	0.00704538	**	IPR035979	RNA-binding domain superfamily	NA
7	87	1722	6478	0.000753975	under	0.0070951	**	IPR001650	Helicase; C-terminal	NA
5	68	1724	6497	0.00202297	under	0.0142775	*	IPR000504	RNA recognition motif domain	NA
6	66	1723	6499	0.00793798	under	0.0374275	*	IPR001841	Zinc finger; RING-type	NA
6	67	1723	6498	0.00554011	under	0.0313123	*	IPR036390	Winged helix DNA-binding domain superfamily	NA
4	53	1725	6512	0.0079865	under	0.0374275	*	IPR011545	DEAD/DEAH box helicase domain	NA
11	89	1718	6476	0.0128856	under	0.0497792	*	IPR003593	AAA+ ATPase domain	NA
7	68	1722	6497	0.0142031	under	0.0512316	NS	IPR021109	Aspartic peptidase domain superfamily	NA
5	55	1724	6510	0.0156446	under	0.0546817	NS	IPR020472	G-protein beta WD-40 repeat	NA
23	148	1706	6417	0.0169675	under	0.0581968	NS	IPR015943	WD40/YVTN repeat-like-containing domain superfamily	NA
9	74	1720	6491	0.0209736	under	0.066356	NS	IPR011990	Tetratricopeptide-like helical domain superfamily	NA
11	82	1718	6483	0.0290763	under	0.0783718	NS	IPR019775	WD40 repeat; conserved site	NA
3	38	1726	6527	0.0325707	under	0.0824375	NS	IPR017907	Zinc finger; RING-type; conserved site	NA
4	43	1725	6522	0.0452217	under	0.103083	NS	IPR012340	Nucleic acid-binding; OB-fold	NA
3	36	1726	6529	0.0464471	under	0.104577	NS	IPR003439	ABC transporter-like	NA
3	33	1726	6532	0.0654987	under	0.132077	NS	IPR014729	Rossmann-like alpha/beta/alpha sandwich fold	NA
3	34	1726	6531	0.0658893	under	0.132139	NS	IPR038765	Papain-like cysteine peptidase superfamily	NA
9	64	1720	6501	0.0817165	under	0.156198	NS	IPR013087	Zinc finger C2H2-type	NA
4	38	1725	6527	0.0848445	under	0.161336	NS	IPR007219	Transcription factor domain; fungi	NA
8	57	1721	6508	0.0931319	under	0.172623	NS	IPR012337	Ribonuclease H-like superfamily	NA
16	93	1713	6472	0.122879	under	0.201324	NS	IPR029063	S-adenosyl-L-methionine-dependent methyltransferase	NA
33	165	1696	6400	0.156625	under	0.243889	NS	IPR000719	Protein kinase domain	NA
4	33	1725	6532	0.157345	under	0.243889	NS	IPR029071	Ubiquitin-like domain superfamily	NA
3	27	1726	6538	0.17849	under	0.266284	NS	IPR036869	Chaperone J-domain superfamily	NA
7	47	1722	6518	0.17972	under	0.267033	NS	IPR036397	Ribonuclease H superfamily	NA
9	56	1720	6509	0.218523	under	0.319513	NS	IPR036388	Winged helix-like DNA-binding domain superfamily	NA
3	26	1726	6539	0.24921	under	0.350421	NS	IPR001623	DnaJ domain	NA
6	39	1723	6526	0.270108	under	0.368511	NS	IPR003959	ATPase; AAA-type; core	NA
9	54	1720	6511	0.274237	under	0.372759	NS	IPR036864	Zn(2)-C6 fungal-type DNA-binding domain superfamily	NA
4	29	1725	6536	0.284105	under	0.381024	NS	IPR009072	Histone-fold	NA
5	32	1724	6533	0.317238	under	0.417299	NS	IPR043129	ATPase; nucleotide binding domain	NA
9	50	1720	6515	0.337105	under	0.441848	NS	IPR001138	Zn(2)-C6 fungal-type DNA-binding domain	NA
10	52	1719	6513	0.433733	under	0.5306	NS	IPR036236	Zinc finger C2H2 superfamily	NA
4	25	1725	6540	0.492086	under	0.578833	NS	IPR005103	Glycoside hydrolase; family 61	NA
4	25	1725	6540	0.492086	under	0.578833	NS	IPR041078	Plavaka transposase	NA
3	18	1726	6547	0.596894	under	0.686709	NS	IPR000757	Glycoside hydrolase family 16	NA
4	19	1725	6546	0.80266	under	0.86386	NS	IPR002048	EF-hand domain	NA
5	25	1724	6540	0.82141	under	0.87633	NS	IPR011992	EF-hand domain pair	NA
5	24	1724	6541	0.819499	under	0.87633	NS	IPR042099	AMP-dependent synthetase-like superfamily	NA
6	27	1723	6538	0.832133	under	0.882543	NS	IPR000873	AMP-dependent synthetase/ligase	NA
6	27	1723	6538	0.832133	under	0.882543	NS	IPR013026	Tetratricopeptide repeat-containing domain	NA
9	39	1720	6526	0.859045	under	0.903351	NS	IPR036412	HAD-like superfamily	NA
14	57	1715	6508	0.884389	under	0.927345	NS	IPR013785	Aldolase-type TIM barrel	NA
5	22	1724	6543	1	under	1	NS	IPR001214	SET domain	NA
6	24	1723	6541	1	under	1	NS	IPR001245	Serine-threonine/tyrosine-protein kinase; catalytic domain	NA
3	12	1726	6553	1	under	1	NS	IPR002575	Aminoglycoside phosphotransferase	NA
3	12	1726	6553	1	under	1	NS	IPR008927	6-phosphogluconate dehydrogenase-like; C-terminal domain superfamily	NA
5	19	1724	6546	1	under	1	NS	IPR008949	Isoprenoid synthase domain superfamily	NA
4	16	1725	6549	1	under	1	NS	IPR015590	Aldehyde dehydrogenase domain	NA
4	17	1725	6548	1	under	1	NS	IPR016161	Aldehyde/histidinol dehydrogenase	NA
4	16	1725	6549	1	under	1	NS	IPR016162	Aldehyde dehydrogenase; N-terminal	NA
4	16	1725	6549	1	under	1	NS	IPR016163	Aldehyde dehydrogenase; C-terminal	NA
6	24	1723	6541	1	under	1	NS	IPR019734	Tetratricopeptide repeat	NA
5	19	1724	6546	1	under	1	NS	IPR020845	AMP-binding; conserved site	NA
3	13	1726	6552	1	under	1	NS	IPR029069	HotDog domain superfamily	NA
3	14	1726	6551	1	under	1	NS	IPR029510	Aldehyde dehydrogenase; glutamic acid active site	NA

### Sheet: ASE_vs_EE_FBDR4
Table S5b: InterPro domain enrichment analysis for genes with Allele Specific Expression (S2 and S4) among all IPR annotated and developmentally regulated (FC>4) genes. Group represents gene familiy sets which share the domains.
# of ASE proteins with the domain	# of EE proteins with the domain	# of ASE proteins with other domains	# of EE proteins with other domains	p-value of Fisher's exact test	representation	FDR corrected p-value	significance level	IPR	role	group
49	37	828	2152	3.3876e-08	over	3.35372e-06	***	IPR029058	Alpha/Beta hydrolase fold	1
8	1	869	2188	0.000294632	over	0.00583372	**	IPR019826	Carboxylesterase type B; active site	1
7	1	870	2188	0.000925459	over	0.00916204	**	IPR002921	Fungal lipase-like domain	1
9	3	868	2186	0.00113358	over	0.0102022	*	IPR002018	Carboxylesterase; type B	1
7	2	870	2187	0.00313335	over	0.0182472	*	IPR018712	Domain of unknown function DUF2235	1
39	34	838	2155	8.88214e-06	over	0.000439666	***	IPR036396	Cytochrome P450 superfamily	2
37	34	840	2155	2.64994e-05	over	0.000874482	***	IPR001128	Cytochrome P450	2
29	27	848	2162	0.000256683	over	0.00583372	**	IPR002401	Cytochrome P450; E-class; group I	2
23	23	854	2166	0.00256611	over	0.0158778	*	IPR017972	Cytochrome P450; conserved site	2
12	5	865	2184	0.000389087	over	0.00641994	**	IPR001338	Hydrophobin	3
6	0	871	2189	0.000541062	over	0.00669564	**	IPR010829	Cerato-platanin	4
7	3	870	2186	0.00787198	over	0.0344144	*	IPR036908	RlpA-like domain superfamily	4
6	0	871	2189	0.000541062	over	0.00669564	**	IPR021765	Mycotoxin biosynthesis protein UstYa-like	5
21	17	856	2172	0.000806835	over	0.00887519	**	IPR040976	Fungal-type protein kinase	6
31	36	846	2153	0.0023217	over	0.0158778	*	IPR036188	FAD/NAD(P)-binding domain superfamily	6
5	0	872	2189	0.0018993	over	0.0156692	*	IPR008978	HSP20-like chaperone	7
14	10	863	2179	0.00243382	over	0.0158778	*	IPR023210	NADP-dependent oxidoreductase domain	8
14	10	863	2179	0.00243382	over	0.0158778	*	IPR036812	NADP-dependent oxidoreductase domain superfamily	8
6	2	871	2187	0.00867716	over	0.0344144	*	IPR018170	Aldo/keto reductase; conserved site	8
24	26	853	2163	0.00396113	over	0.0206396	*	IPR002347	Short-chain dehydrogenase/reductase SDR	9
24	26	853	2163	0.00396113	over	0.0206396	*	IPR017853	Glycoside hydrolase superfamily	10
9	5	868	2184	0.005764	over	0.0271731	*	IPR013780	Glycosyl hydrolase; all-beta	10
6	2	871	2187	0.00867716	over	0.0344144	*	IPR002293	Amino acid/polyamine transporter I	11
5	1	872	2188	0.0086905	over	0.0344144	*	IPR036691	Endonuclease/exonuclease/phosphatase superfamily	12
11	9	866	2180	0.0127335	over	0.0471433	*	IPR006073	GTP binding domain	13
8	5	869	2184	0.0133335	over	0.0471433	*	IPR006094	FAD linked oxidase; N-terminal	14
8	5	869	2184	0.0133335	over	0.0471433	*	IPR016166	FAD-binding domain; PCMH-type	14
5	41	872	2148	0.00506871	under	0.0250901	*	IPR008271	Serine/threonine-protein kinase; active site	15
7	4	870	2185	0.016346	over	0.0558018	NS	IPR013766	Thioredoxin domain	NA
9	6	868	2183	0.0170898	over	0.0563963	NS	IPR012132	Glucose-methanol-choline oxidoreductase	NA
6	3	871	2186	0.0197648	over	0.0631198	NS	IPR032466	Metal-dependent hydrolase	NA
5	2	872	2187	0.0232583	over	0.0657877	NS	IPR007269	Isoprenylcysteine carboxyl methyltransferase	NA
5	2	872	2187	0.0232583	over	0.0657877	NS	IPR023271	Aquaporin-like	NA
49	81	828	2108	0.0223741	over	0.0657877	NS	IPR036291	NAD(P)-binding domain superfamily	NA
5	2	872	2187	0.0232583	over	0.0657877	NS	IPR036514	SGNH hydrolase superfamily	NA
9	8	868	2181	0.0327324	over	0.0794932	NS	IPR007867	Glucose-methanol-choline oxidoreductase; C-terminal	NA
8	6	869	2183	0.0322619	over	0.0794932	NS	IPR020471	Aldo/keto reductase	NA
11	11	866	2178	0.0329214	over	0.0794932	NS	IPR020904	Short-chain dehydrogenase/reductase; conserved site	NA
9	8	868	2181	0.0327324	over	0.0794932	NS	IPR035992	Ricin B-like lectins	NA
8	6	869	2183	0.0322619	over	0.0794932	NS	IPR036318	FAD-binding; type PCMH-like superfamily	NA
6	4	871	2185	0.037604	over	0.084609	NS	IPR008979	Galactose-binding-like domain superfamily	NA
6	4	871	2185	0.037604	over	0.084609	NS	IPR011008	Dimeric alpha-beta barrel	NA
6	4	871	2185	0.037604	over	0.084609	NS	IPR027443	Isopenicillin N synthase-like	NA
8	7	869	2182	0.0441608	over	0.0923226	NS	IPR000172	Glucose-methanol-choline oxidoreductase; N-terminal	NA
8	7	869	2182	0.0441608	over	0.0923226	NS	IPR000772	Ricin B; lectin domain	NA
5	3	872	2186	0.0475601	over	0.0923226	NS	IPR002110	Ankyrin repeat	NA
5	3	872	2186	0.0475601	over	0.0923226	NS	IPR005123	Oxoglutarate/iron-dependent dioxygenase	NA
10	10	867	2179	0.0451524	over	0.0923226	NS	IPR013783	Immunoglobulin-like fold	NA
5	3	872	2186	0.0475601	over	0.0923226	NS	IPR020683	Ankyrin repeat-containing domain	NA
5	3	872	2186	0.0475601	over	0.0923226	NS	IPR036770	Ankyrin repeat-containing domain superfamily	NA
9	9	868	2180	0.0632699	over	0.120456	NS	IPR011333	SKP1/BTB/POZ domain superfamily	NA
6	6	871	2183	0.113939	over	0.208887	NS	IPR021109	Aspartic peptidase domain superfamily	NA
5	4	872	2185	0.130279	over	0.222373	NS	IPR000254	Cellulose-binding domain; fungal	NA
5	4	872	2185	0.130279	over	0.222373	NS	IPR012951	Berberine/berberine-like	NA
5	4	872	2185	0.130279	over	0.222373	NS	IPR035971	Cellulose-binding domain superfamily	NA
5	5	872	2184	0.161216	over	0.245545	NS	IPR000089	Biotin/lipoyl attachment	NA
5	5	872	2184	0.161216	over	0.245545	NS	IPR011053	Single hybrid motif	NA
5	5	872	2184	0.161216	over	0.245545	NS	IPR032710	NTF2-like domain superfamily	NA
5	5	872	2184	0.161216	over	0.245545	NS	IPR034164	Pepsin-like domain	NA
11	16	866	2173	0.197594	over	0.29639	NS	IPR000073	Alpha/beta hydrolase fold-1	NA
27	50	850	2139	0.203516	over	0.300718	NS	IPR036259	MFS transporter superfamily	NA
7	10	870	2179	0.282509	over	0.39392	NS	IPR013149	Alcohol dehydrogenase; C-terminal	NA
5	6	872	2183	0.312639	over	0.399947	NS	IPR001461	Aspartic peptidase A1 family	NA
5	6	872	2183	0.312639	over	0.399947	NS	IPR008972	Cupredoxin	NA
5	6	872	2183	0.312639	over	0.399947	NS	IPR010255	Haem peroxidase superfamily	NA
8	12	869	2177	0.31915	over	0.399947	NS	IPR011032	GroES-like superfamily	NA
20	38	857	2151	0.308129	over	0.399947	NS	IPR011701	Major facilitator superfamily	NA
5	6	872	2183	0.312639	over	0.399947	NS	IPR013154	Alcohol dehydrogenase; N-terminal	NA
21	40	856	2149	0.317765	over	0.399947	NS	IPR020846	Major facilitator superfamily domain	NA
5	6	872	2183	0.312639	over	0.399947	NS	IPR033121	Peptidase family A1 domain	NA
5	7	872	2182	0.341457	over	0.412247	NS	IPR002938	FAD-binding domain	NA
8	13	869	2176	0.337877	over	0.412247	NS	IPR008266	Tyrosine-protein kinase; active site	NA
12	21	865	2168	0.334875	over	0.412247	NS	IPR036249	Thioredoxin-like superfamily	NA
15	28	862	2161	0.395457	over	0.471689	NS	IPR001810	F-box domain	NA
6	10	871	2179	0.415605	over	0.484058	NS	IPR000210	BTB/POZ domain	NA
6	10	871	2179	0.415605	over	0.484058	NS	IPR005828	Major facilitator; sugar transporter-like	NA
11	21	866	2168	0.439161	over	0.505546	NS	IPR036047	F-box-like domain superfamily	NA
8	15	869	2174	0.493855	over	0.549345	NS	IPR015424	Pyridoxal phosphate-dependent transferase	NA
5	9	872	2180	0.559312	over	0.615243	NS	IPR020843	Polyketide synthase; enoylreductase domain	NA
33	74	844	2115	0.587731	over	0.6394	NS	IPR011009	Protein kinase-like domain superfamily	NA
6	12	871	2177	0.61048	over	0.649866	NS	IPR023214	HAD superfamily	NA
6	12	871	2177	0.61048	over	0.649866	NS	IPR036412	HAD-like superfamily	NA
7	14	870	2175	0.631587	over	0.665182	NS	IPR015421	Pyridoxal phosphate-dependent transferase; major domain	NA
5	10	872	2179	0.774968	over	0.793829	NS	IPR000182	GNAT domain	NA
5	11	872	2178	0.78581	over	0.793829	NS	IPR015422	Pyridoxal phosphate-dependent transferase domain 1	NA
5	11	872	2178	0.78581	over	0.793829	NS	IPR016181	Acyl-CoA N-acyltransferase	NA
33	127	844	2062	0.0243239	under	0.0668908	NS	IPR027417	P-loop containing nucleoside triphosphate hydrolase	NA
6	31	871	2158	0.101728	under	0.19002	NS	IPR003593	AAA+ ATPase domain	NA
10	43	867	2146	0.126433	under	0.222373	NS	IPR036322	WD40-repeat-containing domain superfamily	NA
15	58	862	2131	0.148836	under	0.245545	NS	IPR000719	Protein kinase domain	NA
5	25	872	2164	0.161167	under	0.245545	NS	IPR013087	Zinc finger C2H2-type	NA
9	40	868	2149	0.150079	under	0.245545	NS	IPR029063	S-adenosyl-L-methionine-dependent methyltransferase	NA
9	36	868	2153	0.245148	under	0.351734	NS	IPR017986	WD40-repeat-containing domain	NA
6	26	871	2163	0.244178	under	0.351734	NS	IPR036236	Zinc finger C2H2 superfamily	NA
10	39	867	2150	0.263956	under	0.37331	NS	IPR001680	WD40 repeat	NA
13	43	864	2146	0.45576	under	0.51273	NS	IPR015943	WD40/YVTN repeat-like-containing domain superfamily	NA
13	42	864	2147	0.455182	under	0.51273	NS	IPR032675	Leucine-rich repeat domain superfamily	NA
5	18	872	2171	0.643742	under	0.670847	NS	IPR013785	Aldolase-type TIM barrel	NA
8	23	869	2166	0.843188	under	0.843188	NS	IPR019775	WD40 repeat; conserved site	NA
