## Supplementary material for "Gene age predicts the transcriptional landscape of sexual morphogenesis in multicellular fungi": Table S6

### Sheet: PleosPC15_ASE_S24_tempGO210301
Table S6: Gene Ontology enrichment for genes with Allele Specific Expression.
Genes wit at lest 2 fold-change difference betwen the two allele (S2 and S4)								Genes wit at lest 4 fold-change difference betwen the two allele (S4)
all#	GOI#	ratio	GO	Term	p-value	Category		all#	GOI#	ratio	GO	Term	p-value	Category
205	70	0.341463	GO:0005975	carbohydrate metabolic process	7.3e-06	BP		18	4	0.222222	GO:0006481	C-terminal protein methylation	0.0418	BP
51	18	0.352941	GO:0006629	lipid metabolic process	0.0134	BP		205	32	0.156098	GO:0005975	carbohydrate metabolic process	4.8e-05	BP
17	8	0.470588	GO:0043386	mycotoxin biosynthetic process	0.0162	BP		51	8	0.156863	GO:0006629	lipid metabolic process	0.0328	BP
617	222	0.359806	GO:0055114	oxidation-reduction process	1.4e-20	BP		17	5	0.294118	GO:0043386	mycotoxin biosynthetic process	0.0069	BP
2	2	1	GO:0005976	polysaccharide metabolic process	0.0456	BP		617	88	0.142626	GO:0055114	oxidation-reduction process	1.8e-10	BP
2	2	1	GO:0019290	siderophore biosynthetic process	0.0458	BP		4	2	0.5	GO:0008810	cellulase activity	0.0323	MF
303	85	0.280528	GO:0055085	transmembrane transport	0.0058	BP		45	9	0.2	GO:0071949	FAD binding	0.0066	MF
2	2	1	GO:0016104	triterpenoid biosynthetic process	0.0458	BP		103	18	0.174757	GO:0050660	flavin adenine dinucleotide binding	0.0331	MF
2	2	1	GO:0042300	beta-amyrin synthase activity	0.04356	MF		24	5	0.208333	GO:0010181	FMN binding	0.0338	MF
392	95	0.242347	GO:0003824	catalytic activity	0.00092	MF		189	32	0.169312	GO:0020037	heme binding	1.5e-05	MF
4	3	0.75	GO:0008810	cellulase activity	0.03064	MF		130	22	0.169231	GO:0004553	hydrolase activity; hydrolyzing O-glycos...	0.0012	MF
31	12	0.387097	GO:0030248	cellulose binding	0.01742	MF		171	29	0.169591	GO:0005506	iron ion binding	9.4e-05	MF
45	20	0.444444	GO:0071949	FAD binding	0.0003	MF		27	6	0.222222	GO:0004222	metalloendopeptidase activity	0.0152	MF
103	45	0.436893	GO:0050660	flavin adenine dinucleotide binding	2.9e-05	MF		28	9	0.321429	GO:0008237	metallopeptidase activity	0.0443	MF
2	2	1	GO:0004339	glucan 1;4-alpha-glucosidase activity	0.04356	MF		15	4	0.266667	GO:0004499	N;N-dimethylaniline monooxygenase activi...	0.0243	MF
189	79	0.417989	GO:0020037	heme binding	2.3e-11	MF		307	46	0.149837	GO:0016491	oxidoreductase activity	3e-05	MF
133	43	0.323308	GO:0016787	hydrolase activity	0.00274	MF		153	27	0.176471	GO:0016705	oxidoreductase activity; acting on paire...	7.5e-05	MF
130	48	0.369231	GO:0004553	hydrolase activity; hydrolyzing O-glycos...	3.6e-05	MF		21	6	0.285714	GO:0004601	peroxidase activity	0.0084	MF
171	71	0.415205	GO:0005506	iron ion binding	9.9e-10	MF		18	4	0.222222	GO:0004671	protein C-terminal S-isoprenylcysteine c...	0.0454	MF
2	2	1	GO:0000250	lanosterol synthase activity	0.04356	MF		3	2	0.666667	GO:2001070	starch binding	0.017	MF
30	13	0.433333	GO:0008080	N-acetyltransferase activity	0.01966	MF		27	15	0.555556	GO:0005199	structural constituent of cell wall	1.2e-10	MF
15	8	0.533333	GO:0004499	N;N-dimethylaniline monooxygenase activi...	0.00553	MF		2	2	1	GO:0019905	syntaxin binding	0.006	MF
23	9	0.391304	GO:0050661	NADP binding	0.035	MF		65	11	0.169231	GO:0022857	transmembrane transporter activity	0.0188	MF
307	109	0.355049	GO:0016491	oxidoreductase activity	5.1e-12	MF		43	7	0.162791	GO:0005576	extracellular region	0.011	CC
47	22	0.468085	GO:0016614	oxidoreductase activity; acting on CH-OH...	8.9e-05	MF		27	15	0.555556	GO:0009277	fungal-type cell wall	1.1e-12	CC
153	68	0.444444	GO:0016705	oxidoreductase activity; acting on paire...	2.9e-10	MF		128	14	0.109375	GO:0005887	integral component of plasma membrane	0.016	CC
21	11	0.52381	GO:0004601	peroxidase activity	0.00525	MF
6	4	0.666667	GO:0051920	peroxiredoxin activity	0.01974	MF
12	7	0.583333	GO:0004185	serine-type carboxypeptidase activity	0.00498	MF
3	3	1	GO:2001070	starch binding	0.00908	MF
27	18	0.666667	GO:0005199	structural constituent of cell wall	3.4e-07	MF
2	2	1	GO:0019905	syntaxin binding	0.04356	MF
65	24	0.369231	GO:0022857	transmembrane transporter activity	0.00649	MF
3	3	1	GO:0005618	cell wall	0.0032	CC
43	14	0.325581	GO:0005576	extracellular region	0.0047	CC
27	18	0.666667	GO:0009277	fungal-type cell wall	2.8e-09	CC
233	42	0.180258	GO:0016021	integral component of membrane	0.0333	CC
128	44	0.34375	GO:0005887	integral component of plasma membrane	4.1e-08	CC
2	2	1	GO:0005811	lipid droplet	0.0254	CC
174	36	0.206897	GO:0016020	membrane	0.0099	CC
