## Supplementary material for "Gene age predicts the transcriptional landscape of sexual morphogenesis in multicellular fungi": Table S7

### Sheet: Table S7
Table S7: Detected potential RNA editing sites
Scaffold	Strand	Position	Reference (PC15)	Variant	Maximal frequence of variant among averaged stages	Diferentially edited	Change Type	Sequence environment	geneID
scaffold_01	-	2782382	T	G	0.03962	0	AC	CCCATCG	gene_1034
scaffold_01	-	57278	T	G	0.2333	0	AC	AATAACG	gene_20
scaffold_02	+	2047392	A	C	0.03788	1	AC	CACAACT	gene_2536
scaffold_03	+	2772320	A	C	0.03375	0	AC	CATACCC	gene_3649
scaffold_04	+	2811559	A	C	0.1024	1	AC	CCGACTC	gene_5445
scaffold_05	+	2810410	A	C	0.35444	0	AC	TCGAGGA	gene_6774
scaffold_06	-	1168479	T	G	0.09223	0	AC	CCCACCC	gene_7438
scaffold_06	+	444235	A	C	0.18889	0	AC	CCCACCC	gene_7184
scaffold_06	+	828893	A	C	0.73717	0	AC	AGAATAA	gene_7315
scaffold_07	+	1005279	A	C	0.60678	0	AC	CAAAATG	gene_8321
scaffold_07	-	2958114	T	G	0.47177	0	AC	CAAAGAC	gene_9008
scaffold_07	+	2971609	A	C	0.59971	1	AC	CAAAGAC	gene_9013
scaffold_08	-	1793517	T	G	0.02239	0	AC	ATCACCA	gene_9735
scaffold_10	-	280948	T	G	0.29476	0	AC	AAGAAGT	gene_10824
scaffold_01	+	3207450	A	G	0.46112	0	AG	TGGAGGT	gene_1206
scaffold_01	+	3305111	A	G	0.57859	0	AG	TTTACCA	gene_1233
scaffold_01	-	3680516	T	C	0.2027	1	AG	CCCACAG	gene_1368
scaffold_02	-	1991999	T	C	0.86603	0	AG	AAGACGG	gene_2518
scaffold_02	-	2088825	T	C	0.30475	1	AG	TGCACTG	gene_2547
scaffold_02	-	2089677	T	C	0.28011	1	AG	GCCACTG	gene_2547
scaffold_02	-	2090518	T	C	0.461	0	AG	AACAGAT	gene_2547
scaffold_02	-	2091240	T	C	0.45362	1	AG	TTCACAG	gene_2547
scaffold_02	-	2285322	T	C	0.03503	0	AG	CCCAATC	gene_2606
scaffold_02	+	967453	A	G	1	0	AG	GCCAGGT	gene_2148
scaffold_03	-	1741181	T	C	0.01196	0	AG	AAAAGGA	gene_3212
scaffold_03	+	3385703	A	G	0.60009	0	AG	CAAACAC	gene_3889
scaffold_04	+	631870	A	G	0.71135	0	AG	CATAACG	gene_4551
scaffold_05	+	1517150	A	G	0.92664	0	AG	TATAGAG	gene_6271
scaffold_07	+	2768985	A	G	0.73681	1	AG	AAGAGAA	gene_8944
scaffold_07	-	289469	T	C	0.41104	0	AG	GCAAGTT	gene_8077
scaffold_07	-	291798	T	C	0.52705	0	AG	CCAAACT	gene_8078
scaffold_07	+	3074990	A	G	0.03201	0	AG	GAGAGAT	gene_9048
scaffold_07	+	3076201	A	G	1	0	AG	GGCAGTC	gene_9048
scaffold_08	-	2312151	T	C	0.16166	1	AG	AACAATG	gene_9923
scaffold_10	+	1533360	A	G	1	0	AG	AACAATT	gene_11262
scaffold_10	+	358094	A	G	0.61186	0	AG	GGCAGAG	gene_10852
scaffold_11	+	757422	A	G	0.33038	0	AG	TATAATA	gene_11527
scaffold_11	-	956750	T	C	0.87447	0	AG	CACAGAG	gene_11591
scaffold_11	-	992988	T	C	0.27072	0	AG	CTCAATG	gene_11607
scaffold_12	-	246537	T	C	0.14044	0	AG	TCCACCA	gene_12329
scaffold_12	-	246657	T	C	0.0796	0	AG	ATCAGTA	gene_12329
scaffold_12	-	246688	T	C	0.07619	0	AG	GACAACG	gene_12329
scaffold_01	+	2154917	A	T	0.02901	1	AT	ATTATTA	gene_770
scaffold_01	+	2922715	A	T	0.03187	1	AT	CTTATGC	gene_1095
scaffold_01	+	3694233	A	T	1	0	AT	TGTAGAA	gene_1373
scaffold_02	-	787969	T	A	0.01379	0	AT	TACATCC	gene_2073
scaffold_02	+	898108	A	T	0.25	1	AT	ATTATAT	gene_2118
scaffold_03	-	2036282	T	A	0.42812	0	AT	TCCACCC	gene_3334
scaffold_04	-	2123723	T	A	0.036	0	AT	CTTAGAA	gene_5162
scaffold_04	+	2384261	A	T	0.04645	0	AT	CTTAAAA	gene_5270
scaffold_09	-	719273	T	A	0.01323	0	AT	ATTAGGG	gene_10327
scaffold_11	-	2283956	T	A	0.77101	1	AT	ACAACAT	gene_12045
scaffold_01	+	1699589	C	A	0.0226	0	CA	GTGCAAT	gene_592
scaffold_01	+	1815451	C	A	0.02981	0	CA	GTTCAAT	gene_634
scaffold_01	+	2038186	C	A	0.01097	1	CA	ACTCAAG	gene_719
scaffold_01	+	2790095	C	A	0.03699	0	CA	TAACAAG	gene_1036
scaffold_01	+	3207574	C	A	0.14539	0	CA	AGTCCAA	gene_1206
scaffold_01	+	3576883	C	A	0.02448	1	CA	ATCCAAC	gene_1329
scaffold_01	+	46265	C	A	0.03338	1	CA	CCACAAT	gene_16
scaffold_02	+	1010782	C	A	0.02625	0	CA	TGGCAAT	gene_2162
scaffold_02	+	924026	C	A	0.06157	0	CA	ATCCAAT	gene_2130
scaffold_03	+	2257361	C	A	0.01103	0	CA	GAACAAT	gene_3427
scaffold_03	+	2307582	C	A	0.12815	0	CA	ATACAAG	gene_3452
scaffold_03	-	2485143	G	T	0.9389	0	CA	TTGCCAA	gene_3519
scaffold_03	+	3669273	C	A	0.01208	0	CA	CTGCCGA	gene_4001
scaffold_03	+	4273841	C	A	0.07489	0	CA	TTACAAT	gene_4216
scaffold_03	-	4371669	G	T	0.05655	1	CA	TTCCAAC	gene_4251
scaffold_04	+	1008539	C	A	0.03077	0	CA	ATTCCCC	gene_4697
scaffold_04	+	1174334	C	A	0.01308	0	CA	GAACAAA	gene_4768
scaffold_04	-	1522621	G	T	0.16176	0	CA	GCCCAAT	gene_4900
scaffold_04	+	1581768	C	A	0.08429	1	CA	TGACAAG	gene_4931
scaffold_04	-	1777102	G	T	0.01077	0	CA	AAGCTAG	gene_5018
scaffold_04	+	1813251	C	A	1	1	CA	GTACAAA	gene_5032
scaffold_04	+	2569085	C	A	0.04173	1	CA	CTACAAC	gene_5354
scaffold_04	+	2940293	C	A	0.19646	0	CA	TTACAAT	gene_5488
scaffold_04	-	721222	G	T	0.05606	0	CA	CATCAAA	gene_4587
scaffold_05	-	1097485	G	T	0.06798	0	CA	CTGCCTT	gene_6102
scaffold_05	-	1325974	G	T	0.02399	1	CA	CTACAAA	gene_6194
scaffold_05	-	1556606	G	T	0.03672	1	CA	TCACAAA	gene_6292
scaffold_05	-	2428041	G	T	0.10983	1	CA	GTACAAT	gene_6639
scaffold_05	+	3423928	C	A	0.04304	1	CA	CTCCAAT	gene_6992
scaffold_06	-	804119	G	T	0.98397	0	CA	AATCAGC	gene_7308
scaffold_06	-	830027	G	T	0.73913	0	CA	AATCAGC	gene_7316
scaffold_07	-	582562	G	T	0.0417	0	CA	TTACAAT	gene_8178
scaffold_08	+	1080327	C	A	0.01048	1	CA	TCCCCTT	gene_9463
scaffold_08	-	1296634	G	T	0.01552	0	CA	TCTCAAT	gene_9548
scaffold_08	+	1885873	C	A	0.04368	0	CA	CAACAAA	gene_9774
scaffold_08	-	2200732	G	T	0.24726	0	CA	TGACAAT	gene_9895
scaffold_09	+	749436	C	A	0.43515	0	CA	TCGCTCA	gene_10338
scaffold_09	+	894625	C	A	0.0439	0	CA	GTACAAA	gene_10388
scaffold_11	+	1098042	C	A	0.14852	0	CA	CTACAAC	gene_11643
scaffold_11	+	986449	C	A	0.85613	0	CA	TCGCCAC	gene_11604
scaffold_01	+	2448832	C	G	0.02598	0	CG	GTGCCTG	gene_880
scaffold_01	+	2899865	C	G	0.05409	1	CG	TCACTAC	gene_1085
scaffold_01	+	2998602	C	G	0.11491	1	CG	CCTCAGA	gene_1123
scaffold_01	+	4094834	C	G	0.01337	0	CG	GGGCACC	gene_1516
scaffold_03	-	1811907	G	C	0.02977	0	CG	GGGCGCT	gene_3237
scaffold_06	-	830171	G	C	0.68365	0	CG	CCTCCAG	gene_7316
scaffold_07	-	3055157	G	C	0.03766	0	CG	TACCCTC	gene_9043
scaffold_07	+	434542	C	G	0.07168	1	CG	TTCCTAG	gene_8131
scaffold_08	-	1946958	G	C	0.41104	0	CG	GGGCGGG	gene_9795
scaffold_11	+	985434	C	G	0.79147	0	CG	CGCCAAA	gene_11604
scaffold_12	-	246764	G	C	0.07836	0	CG	TGGCGCG	gene_12329
scaffold_01	-	1005293	G	A	0.4422	1	CT	CGTCCCC	gene_361
scaffold_01	+	116300	C	T	0.81347	0	CT	GTCCTAA	gene_36
scaffold_01	+	2972088	C	T	0.04029	0	CT	GTTCTAA	gene_1115
scaffold_01	-	3680574	G	A	0.78602	0	CT	CGCCGCT	gene_1368
scaffold_02	-	1650105	G	A	1	0	CT	AGACGGG	gene_2394
scaffold_02	-	1881221	G	A	0.57814	0	CT	AAACAAT	gene_2485
scaffold_02	-	2089556	G	A	0.59613	0	CT	GTACGAG	gene_2547
scaffold_02	+	2323462	C	T	0.38823	0	CT	TCCCAGT	gene_2614
scaffold_03	+	2835792	C	T	0.02418	1	CT	GTTCTTG	gene_3676
scaffold_03	-	2883416	G	A	0.04522	0	CT	CGTCGTT	gene_3693
scaffold_04	-	1917529	G	A	0.03142	0	CT	GGTCCTC	gene_5084
scaffold_04	-	2292534	G	A	0.02105	0	CT	CTTCTTT	gene_5234
scaffold_04	-	3569890	G	A	0.13715	0	CT	AATCACG	gene_5716
scaffold_04	-	3570955	G	A	1	0	CT	ATGCGCG	gene_5716
scaffold_05	-	2469110	G	A	0.01305	0	CT	TGTCTTT	gene_6656
scaffold_06	-	30413	G	A	0.54906	1	CT	CGCCGCT	gene_7042
scaffold_06	-	640350	G	A	0.99301	0	CT	ACGCCAC	gene_7249
scaffold_07	-	292649	G	A	0.75208	0	CT	GCACAAG	gene_8078
scaffold_07	+	3076387	C	T	1	0	CT	TAACGGA	gene_9048
scaffold_07	+	834238	C	T	0.80794	0	CT	CTTCGGC	gene_8273
scaffold_07	+	938961	C	T	0.39812	1	CT	CGCCGAG	gene_8301
scaffold_07	-	945202	G	A	0.49547	1	CT	TCCCGGC	gene_8304
scaffold_07	-	945268	G	A	0.464	1	CT	CGCCGAG	gene_8304
scaffold_08	+	151577	C	T	0.99597	0	CT	GCACGCT	gene_9155
scaffold_08	+	151634	C	T	0.99655	0	CT	CCACAGT	gene_9155
scaffold_08	+	152255	C	T	0.93689	0	CT	GGGCGGG	gene_9155
scaffold_08	-	1703136	G	A	0.01181	0	CT	TTTCTAC	gene_9702
scaffold_09	+	615211	C	T	0.04107	1	CT	ATTCGAG	gene_10290
scaffold_10	-	1007113	G	A	0.13064	1	CT	GAACGCC	gene_11084
scaffold_10	-	1007122	G	A	0.14384	1	CT	AGCCAAG	gene_11084
scaffold_10	-	1007161	G	A	0.13074	1	CT	GGACAGG	gene_11084
scaffold_10	-	1416711	G	A	0.39736	1	CT	GTACGGA	gene_11222
scaffold_11	-	956918	G	A	0.64807	1	CT	TGTCGAA	gene_11591
scaffold_12	+	231697	C	T	0.37367	1	CT	GGGCGTG	gene_12322
scaffold_12	-	246523	G	A	0.07825	1	CT	GACCGGA	gene_12329
scaffold_12	-	246727	G	A	0.07665	0	CT	TGCCGGG	gene_12329
scaffold_12	-	246786	G	A	0.0898	0	CT	GATCGTG	gene_12329
scaffold_01	-	1005203	C	T	0.16531	1	GA	CAAGGTT	gene_361
scaffold_01	-	1902521	C	T	0.01578	1	GA	CTAGAAT	gene_663
scaffold_01	-	2028032	C	T	0.01625	0	GA	GTAGAAC	gene_714
scaffold_01	+	2080866	G	A	0.14907	1	GA	TGAGAAT	gene_741
scaffold_01	-	3421095	C	T	0.02734	1	GA	CATGCCC	gene_1274
scaffold_01	-	988871	C	T	0.85499	0	GA	ACAGCAT	gene_354
scaffold_02	-	1445197	C	T	1	0	GA	CGCGTGA	gene_2308
scaffold_02	-	1650048	C	T	1	0	GA	GGTGTGA	gene_2394
scaffold_02	-	2090490	C	T	0.42728	0	GA	GGTGGTT	gene_2547
scaffold_02	-	2091266	C	T	0.07067	1	GA	AGGGCCC	gene_2547
scaffold_02	-	2091349	C	T	0.23464	1	GA	GGCGATG	gene_2547
scaffold_02	+	2122542	G	A	0.23625	1	GA	CAGGAGA	gene_2558
scaffold_02	+	229101	G	A	1	0	GA	CTAGTAT	gene_1874
scaffold_02	+	2323612	G	A	0.38782	0	GA	AACGCTG	gene_2614
scaffold_02	-	614093	C	T	0.01077	0	GA	GACGAGT	gene_1993
scaffold_02	-	787965	C	T	0.01345	0	GA	TCCGCCA	gene_2073
scaffold_02	+	990912	G	A	0.16831	1	GA	TATGAGC	gene_2153
scaffold_03	+	112486	G	A	0.28062	1	GA	GCCGAGT	gene_2660
scaffold_03	-	1435109	C	T	0.11105	1	GA	GTAGAAC	gene_3101
scaffold_03	+	1518866	G	A	0.02047	0	GA	GCGGAAA	gene_3127
scaffold_03	+	1616877	G	A	0.02092	0	GA	ATGGAAG	gene_3165
scaffold_03	-	2163521	C	T	0.01958	1	GA	TTAGAAT	gene_3388
scaffold_03	+	2600889	G	A	0.14163	1	GA	TTTGAAT	gene_3570
scaffold_03	+	3646269	G	A	0.03577	0	GA	CTTGCTC	gene_3992
scaffold_04	-	1747775	C	T	0.01505	0	GA	CGCGTCC	gene_5006
scaffold_04	-	1779857	C	T	0.01329	0	GA	TTGGAAA	gene_5018
scaffold_04	+	2284084	G	A	0.02071	0	GA	CCCGACT	gene_5230
scaffold_04	-	2649401	C	T	0.01828	1	GA	ATCGCCA	gene_5384
scaffold_04	+	3292163	G	A	0.0236	1	GA	CTTGAAT	gene_5623
scaffold_05	-	242968	C	T	0.02907	0	GA	GTCGAAT	gene_5804
scaffold_05	+	2810707	G	A	0.28352	0	GA	TGAGACG	gene_6774
scaffold_06	+	1361908	G	A	0.02043	0	GA	CCTGTGC	gene_7506
scaffold_06	+	1504709	G	A	0.01236	0	GA	ACCGCCT	gene_7565
scaffold_06	+	1837461	G	A	0.02225	0	GA	ATCGAAT	gene_7679
scaffold_06	-	640627	C	T	0.94421	0	GA	AGCGACG	gene_7249
scaffold_06	-	829900	C	T	0.58509	0	GA	GGCGTCT	gene_7316
scaffold_07	+	2668639	G	A	1	0	GA	GCGGAGA	gene_8912
scaffold_07	+	2769108	G	A	0.7937	1	GA	CCCGAGT	gene_8944
scaffold_07	+	2769190	G	A	0.28326	0	GA	CGAGCAT	gene_8944
scaffold_07	-	288043	C	T	1	0	GA	GGTGATG	gene_8077
scaffold_07	-	292169	C	T	0.15244	0	GA	CGAGCAT	gene_8078
scaffold_07	-	292872	C	T	0.44599	0	GA	GGCGACG	gene_8078
scaffold_07	-	672446	C	T	0.04217	0	GA	CTCGAAA	gene_8217
scaffold_08	+	2015925	G	A	0.04452	0	GA	CGAGAAT	gene_9821
scaffold_09	-	1245355	C	T	0.02242	1	GA	CGAGAAT	gene_10514
scaffold_09	-	1465952	C	T	0.96524	0	GA	ACGGTGA	gene_10585
scaffold_09	+	601565	G	A	0.51892	1	GA	CCTGATT	gene_10284
scaffold_09	-	730995	C	T	0.01679	0	GA	AATGGAT	gene_10332
scaffold_09	+	749225	G	A	0.24536	1	GA	AGAGCGA	gene_10338
scaffold_09	+	749245	G	A	0.277	1	GA	AGAGGTC	gene_10338
scaffold_09	+	749256	G	A	0.43033	1	GA	GACGGGA	gene_10338
scaffold_10	-	1007174	C	T	0.11273	1	GA	TCAGACG	gene_11084
scaffold_10	+	574267	G	A	0.03223	0	GA	AACGACG	gene_10921
scaffold_11	+	1430343	G	A	0.07607	0	GA	CAGGTGC	gene_11756
scaffold_11	-	2181383	C	T	0.02915	1	GA	AGAGTCT	gene_12009
scaffold_11	+	786946	G	A	0.69336	1	GA	CTCGATG	gene_11612
scaffold_11	+	803179	G	A	0.04869	0	GA	CGAGCAC	gene_11540
scaffold_11	+	982479	G	A	0.2156	1	GA	GTAGAAG	gene_11604
scaffold_11	+	985716	G	A	0.18581	0	GA	CAAGCAA	gene_11604
scaffold_11	-	993341	C	T	0.57735	1	GA	GTCGCAA	gene_11607
scaffold_12	+	231247	G	A	0.19079	1	GA	GTGGTGG	gene_12322
scaffold_12	-	246760	C	T	0.07836	0	GA	GCGGCGT	gene_12329
scaffold_01	-	112520	C	G	0.36157	0	GC	GCTGAGT	gene_35
scaffold_01	-	3876897	C	G	0.0281	0	GC	CCAGAAC	gene_1432
scaffold_01	-	4246745	C	G	0.24204	0	GC	CCCGCCT	gene_1569
scaffold_01	-	4246751	C	G	0.29811	0	GC	CCCGCCC	gene_1569
scaffold_01	-	4246757	C	G	0.22711	0	GC	CCCGCCC	gene_1569
scaffold_01	-	685803	C	G	0.98551	0	GC	TTGGTGC	gene_241
scaffold_02	+	990596	G	C	0.3861	0	GC	GGGGAGT	gene_2153
scaffold_03	+	2443549	G	C	0.01617	0	GC	CCTGCTC	gene_3506
scaffold_04	+	1079528	G	C	0.5706	0	GC	CCAGTGA	gene_4728
scaffold_04	-	1270196	C	G	0.68995	0	GC	TACGTTT	gene_4804
scaffold_04	-	2699116	C	G	0.70072	0	GC	GGGGCCT	gene_5403
scaffold_04	+	2967848	G	C	0.05228	1	GC	TTGGTCA	gene_5498
scaffold_04	-	2986898	C	G	0.7937	0	GC	GACGTAG	gene_5504
scaffold_05	+	1039283	G	C	0.24897	0	GC	CCCGCCC	gene_6083
scaffold_05	-	3508513	C	G	0.34978	0	GC	GGGGAAG	gene_7016
scaffold_06	+	810984	G	C	0.80269	1	GC	GACGGGG	gene_7310
scaffold_07	-	3055198	C	G	0.37399	1	GC	CAAGCTG	gene_9043
scaffold_07	+	3168583	G	C	0.01624	0	GC	GCGGCCC	gene_9078
scaffold_08	+	1240814	G	C	0.33333	1	GC	GCGGCAC	gene_9527
scaffold_08	-	1366452	C	G	0.39464	0	GC	CGTGTCG	gene_9576
scaffold_08	-	1366458	C	G	0.37323	0	GC	ATCGACC	gene_9576
scaffold_09	+	1081460	G	C	0.46338	0	GC	TTCGTAT	gene_10461
scaffold_09	-	1171742	C	G	0.34487	0	GC	TTCGTAT	gene_10486
scaffold_09	+	749492	G	C	0.30534	1	GC	CTTGTCA	gene_10338
scaffold_09	+	829016	G	C	0.01307	0	GC	CTTGCAT	gene_10366
scaffold_10	+	802241	G	C	0.10548	0	GC	CCCGCCC	gene_11008
scaffold_10	+	802247	G	C	0.14093	0	GC	CCCGCCC	gene_11008
scaffold_10	+	802251	G	C	0.03668	0	GC	CCCGCCC	gene_11008
scaffold_11	+	1848030	G	C	0.97674	0	GC	ACGGTGT	gene_11885
scaffold_11	-	2699021	C	G	1	0	GC	ACAGGGG	gene_12201
scaffold_11	-	974524	C	G	0.98337	0	GC	TGAGTGA	gene_11600
scaffold_01	-	3598661	C	A	0.08011	0	GT	GTTGTGA	gene_1339
scaffold_01	-	580627	C	A	0.03219	1	GT	TCGGCGA	gene_208
scaffold_02	+	898151	G	T	0.02896	0	GT	ATTGTAT	gene_2118
scaffold_03	-	1007972	C	A	0.01822	0	GT	CTTGTAA	gene_2948
scaffold_03	-	1670856	C	A	0.01676	0	GT	TTTGTGG	gene_3186
scaffold_03	-	1894578	C	A	1	0	GT	CAGGTGA	gene_3275
scaffold_03	-	459505	C	A	0.13551	0	GT	GGGGAAC	gene_2765
scaffold_03	-	944338	C	A	0.92349	0	GT	TTGGTAT	gene_2925
scaffold_04	-	1164161	C	A	0.96334	0	GT	GCAGAAC	gene_4763
scaffold_04	-	2079989	C	A	0.03445	0	GT	ATTGTGT	gene_5146
scaffold_04	-	2280313	C	A	0.01749	1	GT	ATTGGAA	gene_5229
scaffold_04	-	371228	C	A	0.06747	1	GT	GCAGCAA	gene_4464
scaffold_05	-	1726459	C	A	0.05292	0	GT	CCAGCTC	gene_6373
scaffold_05	+	3110733	G	T	0.03416	0	GT	CTTGTCA	gene_6875
scaffold_06	-	1363309	C	A	0.04363	1	GT	CTTGTAA	gene_7507
scaffold_06	+	2292661	G	T	0.03427	1	GT	GTTGTAC	gene_7845
scaffold_07	+	2971986	G	T	0.48529	1	GT	CGTGTAT	gene_9013
scaffold_07	+	2979512	G	T	0.06264	0	GT	GTTGTGT	gene_9016
scaffold_07	+	5992	G	T	0.93603	0	GT	TTGGAAC	gene_7990
scaffold_08	+	1530536	G	T	0.0382	1	GT	TTTGTAG	gene_9633
scaffold_09	+	658658	G	T	0.01834	1	GT	CTTGGAG	gene_10303
scaffold_10	+	635114	G	T	0.66294	0	GT	ATAGGGT	gene_10944
scaffold_11	+	986453	G	T	0.84649	0	GT	CACGTTT	gene_11604
scaffold_01	-	2657461	A	T	0.17344	0	TA	TGATAAC	gene_970
scaffold_03	-	2264123	A	T	0.01564	0	TA	CGGTAAC	gene_3430
scaffold_03	-	2584162	A	T	0.03788	0	TA	ATCTAAG	gene_3562
scaffold_03	-	3309420	A	T	0.54185	0	TA	GATTTCC	gene_3860
scaffold_03	-	3546345	A	T	0.03648	1	TA	GTCTAAT	gene_3952
scaffold_03	+	3734590	T	A	0.39441	0	TA	GTATAAG	gene_4021
scaffold_03	+	874820	T	A	0.07158	0	TA	CCATAAT	gene_2904
scaffold_04	+	1179391	T	A	0.01128	0	TA	GTATAAT	gene_4770
scaffold_04	+	3572419	T	A	0.0104	0	TA	TGATAAC	gene_5717
scaffold_05	+	180432	T	A	0.03451	0	TA	GTTTAAT	gene_5787
scaffold_05	+	803538	T	A	0.07233	0	TA	ACCTGCG	gene_5986
scaffold_06	-	130392	A	T	0.05345	0	TA	GAATAAC	gene_7072
scaffold_06	+	1489400	T	A	1	0	TA	AAGTCCT	gene_7558
scaffold_06	-	1909216	A	T	0.07341	0	TA	TTTTAAC	gene_7704
scaffold_06	-	634825	A	T	0.20639	0	TA	GTGTTTC	gene_7247
scaffold_07	-	1044902	A	T	0.22294	1	TA	TAATAAC	gene_8336
scaffold_07	-	1712758	A	T	0.01301	1	TA	AGATCCT	gene_8588
scaffold_07	+	3076183	T	A	1	0	TA	GATTTCC	gene_9048
scaffold_07	+	548598	T	A	0.0207	0	TA	GCATAAA	gene_8166
scaffold_08	+	2530051	T	A	0.01233	0	TA	AAATCCG	gene_10011
scaffold_08	+	376236	T	A	0.27989	1	TA	CTCTGCC	gene_9217
scaffold_08	-	643354	A	T	0.01334	0	TA	GTTTAAT	gene_9305
scaffold_11	-	2236726	A	T	0.42553	0	TA	ACGTATC	gene_12028
scaffold_01	-	1005272	A	G	0.61413	1	TC	TGCTAGG	gene_361
scaffold_01	-	1949370	A	G	0.01454	0	TC	GCATATG	gene_678
scaffold_01	+	3366617	T	C	0.05833	1	TC	CCCTCCT	gene_1254
scaffold_01	-	3955013	A	G	0.01493	0	TC	AGGTAGA	gene_1463
scaffold_01	-	4669533	A	G	0.01707	0	TC	GACTCCC	gene_1746
scaffold_02	-	1650095	A	G	1	0	TC	ATGTGGG	gene_2394
scaffold_02	-	2086401	A	G	0.01252	0	TC	CCCTTTT	gene_2547
scaffold_02	-	2088909	A	G	0.22887	0	TC	ACTTCGG	gene_2547
scaffold_02	-	2090514	A	G	0.49852	0	TC	GATTGCA	gene_2547
scaffold_02	-	2149346	A	G	1	0	TC	TGATAAC	gene_2563
scaffold_02	+	679256	T	C	1	0	TC	AGGTTCG	gene_2021
scaffold_02	+	967341	T	C	1	0	TC	TTTTGGA	gene_2148
scaffold_02	+	967353	T	C	1	0	TC	AAGTGCC	gene_2148
scaffold_03	-	1197922	A	G	1	0	TC	GTGTAGT	gene_3018
scaffold_03	-	2036126	A	G	0.40068	0	TC	GATTACT	gene_3334
scaffold_03	-	2372882	A	G	0.0112	1	TC	GCATATG	gene_3477
scaffold_03	-	3542205	A	G	0.01864	1	TC	GGCTCGC	gene_3950
scaffold_03	+	3724834	T	C	0.02641	0	TC	CCCTGAA	gene_4019
scaffold_03	-	459541	A	G	0.17751	0	TC	CGATGAG	gene_2765
scaffold_04	+	1314112	T	C	0.01272	1	TC	TCCTCAA	gene_4817
scaffold_04	+	1360261	T	C	0.01952	0	TC	GCATATG	gene_4839
scaffold_04	-	1958383	A	G	0.0125	0	TC	CAATCCA	gene_5098
scaffold_04	-	325699	A	G	0.01105	0	TC	CTCTCCT	gene_4449
scaffold_04	-	3378729	A	G	0.01599	0	TC	ATCTTTT	gene_5654
scaffold_04	-	370895	A	G	0.02667	0	TC	CTCTCCC	gene_4464
scaffold_05	+	1039287	T	C	0.17029	1	TC	CCCTCCC	gene_6083
scaffold_05	+	1333980	T	C	0.04782	0	TC	GACTTCC	gene_6195
scaffold_05	-	1429124	A	G	0.99587	0	TC	GTGTGAG	gene_6235
scaffold_05	-	1883781	A	G	0.01073	0	TC	CAATCAT	gene_6429
scaffold_05	-	2408049	A	G	0.01673	0	TC	GCATATG	gene_6631
scaffold_05	-	3508471	A	G	0.09916	0	TC	CGATAAC	gene_7016
scaffold_07	-	1667342	A	G	0.02206	1	TC	CCCTCCC	gene_8568
scaffold_07	+	2312107	T	C	0.01421	1	TC	ACATATA	gene_8810
scaffold_08	-	1282607	A	G	0.05495	0	TC	CCCTCCC	gene_9542
scaffold_08	-	1793181	A	G	0.02708	0	TC	CAATCAC	gene_9735
scaffold_08	-	1793187	A	G	0.02548	0	TC	CAATCGC	gene_9735
scaffold_08	-	1793193	A	G	0.01441	0	TC	CAATCGC	gene_9735
scaffold_08	+	2443340	T	C	0.01709	0	TC	CTTTCGT	gene_9974
scaffold_08	+	2443346	T	C	0.01683	0	TC	TCCTATG	gene_9974
scaffold_09	-	1660107	A	G	0.16059	1	TC	CTCTCTT	gene_10638
scaffold_09	-	1660133	A	G	0.17368	1	TC	CCCTTCG	gene_10638
scaffold_09	+	749311	T	C	0.39413	0	TC	CAGTGAT	gene_10338
scaffold_10	-	1007167	A	G	0.1265	1	TC	GCTTGTG	gene_11084
scaffold_11	+	1133563	T	C	0.04451	0	TC	CCCTCCC	gene_11655
scaffold_11	-	1670884	A	G	0.62993	0	TC	CCGTTTA	gene_11824
scaffold_11	-	1947163	A	G	0.91832	1	TC	GGGTGAG	gene_11925
scaffold_11	-	2150134	A	G	0.50426	0	TC	TTCTGGG	gene_11997
scaffold_02	-	1340660	A	C	0.6022	0	TG	TCATAGT	gene_2266
scaffold_02	-	1650052	A	C	1	0	TG	GCATGGT	gene_2394
scaffold_02	-	2090748	A	C	0.47259	1	TG	CCTTGAC	gene_2547
scaffold_03	+	3020385	T	G	0.07937	0	TG	AAGTCTG	gene_3755
scaffold_07	-	291651	A	C	0.20134	1	TG	GACTTAG	gene_8078
scaffold_09	-	770792	A	C	0.48893	0	TG	AAATAAT	gene_10346
