## Supplementary material for "Gene age predicts the transcriptional landscape of sexual morphogenesis in multicellular fungi": Table S9

### Sheet: cerato
Table S9: Putative defense related ortholog groups. Abbreviations: 0-ortholog absent 1- ortholog present Non developmentally regulated 2-ortholog developmentally regulated at 2 fold change level 4- ortholog developmentally regulated at 4 fold change level
				existence/expression of orthologues									Protein ID									InterPro annotations
# of IPRID	Rate of Defense IPR vs all spec	Type	orbh	Cryne_JEC21_1	Ptegra1	PleosPC15_2	Mk	Auramp1	Schco3	Armosto1	Agabi_varbisH97_2	Copci_AmutBmut1	Agabi_varbisH97_21	Armosto11	Auramp11	Copci_AmutBmut11	Cryne_JEC21_11	Mk1	PleosPC15_21	Ptegra11	Schco31	AllIPR1	AllIPR2	AllIPR3	AllIPR4
1	1	Aegerolysin	orbh_51446	0	0	4	0	0	0	0	0	0							PleosPC15_2_1090164			IPR009413::Hemolysin; aegerolysin type::1
1	1	Aegerolysin	orbh_55864	0	1	0	0	0	0	0	0	0								Ptegra1_557421		IPR009413::Hemolysin; aegerolysin type::1
2	1	Aerolysin-like toxin	orbh_9589	0	0	0	0	0	0	4	0	4		Armosto1_258819		Copci_AmutBmut1_546868						IPR004991::Aerolysin-like toxin::2
1	1	Aerolysin-like toxin	orbh_21992	0	0	0	0	0	0	4	0	0		Armosto1_260224								IPR004991::Aerolysin-like toxin::1
2	1	Aerolysin-like toxin	orbh_11835	0	1	0	0	0	0	0	0	4				Copci_AmutBmut1_96704				Ptegra1_505291		IPR004991::Aerolysin-like toxin::2
1	1	Aerolysin-like toxin	orbh_16560	0	0	0	0	0	0	1	0	0		Armosto1_251776								IPR004991::Aerolysin-like toxin::1
1	1	Aerolysin-like toxin	orbh_55106	0	1	0	0	0	0	0	0	0								Ptegra1_387978		IPR004991::Aerolysin-like toxin::1
1	1	Aerolysin-like toxin	orbh_55453	0	1	0	0	0	0	0	0	0								Ptegra1_504512		IPR004991::Aerolysin-like toxin::1
1	1	Aerolysin-like toxin	orbh_56176	0	1	0	0	0	0	0	0	0								Ptegra1_564370		IPR004991::Aerolysin-like toxin::1
1	1	Aerolysin-like toxin	orbh_61868	0	0	0	0	0	1	0	0	0									Schco3_2493604	IPR004991::Aerolysin-like toxin::1
9	1	CCL2	orbh_3112	1	1	4	1	1	1	2	2	2	Agabi_varbisH97_2_186175	Armosto1_264776	Auramp1_218130	Copci_AmutBmut1_445762	Cryne_JEC21_1_2668	Mk_01079600	PleosPC15_2_1113231	Ptegra1_601544	Schco3_2618667	IPR011502::Nucleoporin Nup85-like::9
1	1	CCL2	orbh_41782	1	0	0	0	0	0	0	0	0					Cryne_JEC21_1_2669					IPR011502::Nucleoporin Nup85-like::1
8	1	Cerato-platanin	orbh_5106	0	4	1	4	4	4	4	2	4	Agabi_varbisH97_2_210060	Armosto1_267252	Auramp1_478643	Copci_AmutBmut1_544218		Mk_00368500	PleosPC15_2_1081025	Ptegra1_546608	Schco3_2620687	IPR036908::RlpA-like domain superfamily::8	IPR010829::Cerato-platanin::8
4	1	Cerato-platanin	orbh_7290	0	4	4	0	0	2	4	0	0		Armosto1_250650					PleosPC15_2_1061613	Ptegra1_574425	Schco3_2619664	IPR036908::RlpA-like domain superfamily::4	IPR010829::Cerato-platanin::4
5	1	Cerato-platanin	orbh_6891	0	0	4	1	4	4	4	0	0		Armosto1_271055	Auramp1_104749			Mk_00873700	PleosPC15_2_1088021		Schco3_2621834	IPR036908::RlpA-like domain superfamily::5	IPR010829::Cerato-platanin::5
2	1	Cerato-platanin	orbh_10821	0	0	0	0	4	4	0	0	0			Auramp1_506531						Schco3_2604399	IPR010829::Cerato-platanin::2	IPR036908::RlpA-like domain superfamily::2
3	1	Cerato-platanin	orbh_8610	0	0	0	0	0	1	4	0	4		Armosto1_271057		Copci_AmutBmut1_439071					Schco3_2621855	IPR036908::RlpA-like domain superfamily::3	IPR010829::Cerato-platanin::3
1	1	Cerato-platanin	orbh_28591	0	0	0	0	0	0	4	0	0		Armosto1_271066								IPR036908::RlpA-like domain superfamily::1	IPR010829::Cerato-platanin::1
1	1	Cerato-platanin	orbh_29532	0	0	0	0	4	0	0	0	0			Auramp1_104675							IPR036908::RlpA-like domain superfamily::1	IPR010829::Cerato-platanin::1
1	1	Cerato-platanin	orbh_37359	0	0	0	0	0	0	0	0	4				Copci_AmutBmut1_408843						IPR010829::Cerato-platanin::1	IPR036908::RlpA-like domain superfamily::1
1	1	Cerato-platanin	orbh_50145	0	0	4	0	0	0	0	0	0							PleosPC15_2_1030966			IPR036908::RlpA-like domain superfamily::1	IPR010829::Cerato-platanin::1
1	1	Cerato-platanin	orbh_50731	0	0	4	0	0	0	0	0	0							PleosPC15_2_1069722			IPR010829::Cerato-platanin::1	IPR036908::RlpA-like domain superfamily::1
1	1	Cerato-platanin	orbh_51292	0	0	4	0	0	0	0	0	0							PleosPC15_2_1088025			IPR010829::Cerato-platanin::1	IPR036908::RlpA-like domain superfamily::1
1	1	Cerato-platanin	orbh_52714	0	0	4	0	0	0	0	0	0							PleosPC15_2_1110827			IPR010829::Cerato-platanin::1	IPR036908::RlpA-like domain superfamily::1
1	1	Cerato-platanin	orbh_55570	0	2	0	0	0	0	0	0	0								Ptegra1_515020		IPR036908::RlpA-like domain superfamily::1	IPR010829::Cerato-platanin::1
1	1	Cerato-platanin	orbh_29534	0	0	0	0	1	0	0	0	0			Auramp1_104781							IPR010829::Cerato-platanin::1	IPR036908::RlpA-like domain superfamily::1
1	1	Cerato-platanin	orbh_39901	0	0	0	0	0	0	0	0	1				Copci_AmutBmut1_491420						IPR036908::RlpA-like domain superfamily::1	IPR010829::Cerato-platanin::1
1	1	Cerato-platanin	orbh_40781	0	0	0	0	0	0	0	0	1				Copci_AmutBmut1_522040						IPR010829::Cerato-platanin::1	IPR036908::RlpA-like domain superfamily::1
1	1	Cerato-platanin	orbh_50147	0	0	1	0	0	0	0	0	0							PleosPC15_2_1031201			IPR010829::Cerato-platanin::1	IPR036908::RlpA-like domain superfamily::1
8	1	CFEM	orbh_4998	0	2	4	4	1	1	4	4	4	Agabi_varbisH97_2_190982	Armosto1_251394	Auramp1_489979	Copci_AmutBmut1_437532		Mk_00934900	PleosPC15_2_1111123	Ptegra1_574725	Schco3_2625300	IPR008427::Extracellular membrane protein; CFEM domain::8
8	1	CFEM	orbh_5052	0	1	4	2	2	1	4	4	4	Agabi_varbisH97_2_194774	Armosto1_256517	Auramp1_566240	Copci_AmutBmut1_439390		Mk_00532300	PleosPC15_2_1091172	Ptegra1_652421	Schco3_2627662	IPR008427::Extracellular membrane protein; CFEM domain::8
2	1	CFEM	orbh_10047	0	0	0	0	4	4	0	0	0			Auramp1_235219						Schco3_2625301	IPR008427::Extracellular membrane protein; CFEM domain::2
2	1	CFEM	orbh_10614	0	0	0	0	4	4	0	0	0			Auramp1_484984						Schco3_2627746	IPR008427::Extracellular membrane protein; CFEM domain::2
3	1	CFEM	orbh_8420	4	0	0	0	4	4	0	0	0			Auramp1_485142		Cryne_JEC21_1_944				Schco3_2627689	IPR008427::Extracellular membrane protein; CFEM domain::3
3	1	CFEM	orbh_8513	0	0	0	2	4	1	0	0	0			Auramp1_566256			Mk_00872300			Schco3_1032955	IPR008427::Extracellular membrane protein; CFEM domain::3
1	1	CFEM	orbh_14811	0	0	0	0	0	0	0	4	0	Agabi_varbisH97_2_194775									IPR008427::Extracellular membrane protein; CFEM domain::1
1	1	CFEM	orbh_52702	0	0	4	0	0	0	0	0	0							PleosPC15_2_1110208			IPR008427::Extracellular membrane protein; CFEM domain::1
1	1	CFEM	orbh_60347	0	0	0	0	0	4	0	0	0									Schco3_1323542	IPR008427::Extracellular membrane protein; CFEM domain::1
1	1	CFEM	orbh_64515	0	0	0	0	0	4	0	0	0									Schco3_2643784	IPR008427::Extracellular membrane protein; CFEM domain::1
1	1	CFEM	orbh_67000	0	0	0	4	0	0	0	0	0						Mk_00004900				IPR008427::Extracellular membrane protein; CFEM domain::1
1	1	CFEM	orbh_67913	0	0	0	0	0	0	4	0	0		Armosto1_252556								IPR008427::Extracellular membrane protein; CFEM domain::1
1	1	CFEM	orbh_41158	0	0	0	0	0	0	0	0	2				Copci_AmutBmut1_70377						IPR008427::Extracellular membrane protein; CFEM domain::1
2	1	CFEM	orbh_11483	0	0	0	0	4	1	0	0	0			Auramp1_631735						Schco3_2613376	IPR008427::Extracellular membrane protein; CFEM domain::2
2	1	CFEM	orbh_11537	0	0	4	0	1	0	0	0	0			Auramp1_638522				PleosPC15_2_1090232			IPR008427::Extracellular membrane protein; CFEM domain::2
2	1	CFEM	orbh_11565	0	1	0	0	0	0	0	0	4				Copci_AmutBmut1_185637				Ptegra1_267338		IPR008427::Extracellular membrane protein; CFEM domain::2
2	1	CFEM	orbh_10954	0	0	0	0	2	1	0	0	0			Auramp1_533548						Schco3_2633862	IPR008427::Extracellular membrane protein; CFEM domain::2
2	1	CFEM	orbh_11655	0	0	1	0	0	0	0	0	1				Copci_AmutBmut1_383549			PleosPC15_2_153678			IPR008427::Extracellular membrane protein; CFEM domain::2
1	1	CFEM	orbh_39623	0	0	0	0	0	0	0	0	1				Copci_AmutBmut1_479954						IPR008427::Extracellular membrane protein; CFEM domain::1
1	1	CFEM	orbh_48516	0	0	0	1	0	0	0	0	0						Mk_01247700				IPR008427::Extracellular membrane protein; CFEM domain::1
1	1	CFEM	orbh_54611	0	1	0	0	0	0	0	0	0								Ptegra1_2529		IPR008427::Extracellular membrane protein; CFEM domain::1
1	1	CFEM	orbh_67028	4	0	0	0	0	0	0	0	0					Cryne_JEC21_1_1574					IPR008427::Extracellular membrane protein; CFEM domain::1
3	0.6	CFEM	orbh_7142	0	1	0	4	1	1	1	0	0		Armosto1_268097	Auramp1_271233			Mk_00258200		Ptegra1_587558	Schco3_2542450	IPR008427::Extracellular membrane protein; CFEM domain::3	IPR036047::F-box-like domain superfamily::1	IPR001810::F-box domain::1	IPR032675::Leucine-rich repeat domain superfamily::1
1	0.5	CFEM	orbh_9035	0	0	0	4	0	0	0	4	0	Agabi_varbisH97_2_117536					Mk_01335300				IPR008427::Extracellular membrane protein; CFEM domain::1
1	0.5	CFEM	orbh_12211	0	2	4	0	0	0	0	0	0							PleosPC15_2_157638	Ptegra1_67824		IPR008427::Extracellular membrane protein; CFEM domain::1
1	1	Copsin	orbh_37256	0	0	0	0	0	0	0	0	4				Copci_AmutBmut1_400893						IPR041284::Fungal defensin Copsin::1
1	1	Copsin	orbh_37601	0	0	0	0	0	0	0	0	1				Copci_AmutBmut1_432725						IPR041284::Fungal defensin Copsin::1	IPR008427::Extracellular membrane protein; CFEM domain::1
1	1	Copsin	orbh_38566	0	0	0	0	0	0	0	0	1				Copci_AmutBmut1_455136						IPR041284::Fungal defensin Copsin::1
2	1	FiDo	orbh_9394	0	0	0	0	0	0	1	0	2		Armosto1_251567		Copci_AmutBmut1_327802						IPR003812::Fido domain::2	IPR036597::Fido-like domain superfamily::2	IPR040198::Fido domain-containing protein::2
3	1	FiDo	orbh_8127	0	0	1	0	0	0	1	0	4		Armosto1_258327		Copci_AmutBmut1_371602			PleosPC15_2_1075683			IPR036597::Fido-like domain superfamily::3	IPR003812::Fido domain::3	IPR006440::Death on curing protein::2
1	1	Galectin	orbh_39501	0	0	0	0	0	0	0	0	4				Copci_AmutBmut1_473274						IPR001079::Galectin; carbohydrate recognition domain::1	IPR013320::Concavalin A-like lectin/glucase domain superfamily::1
1	1	Galectin	orbh_39847	0	0	0	0	0	0	0	0	4				Copci_AmutBmut1_488611						IPR001079::Galectin; carbohydrate recognition domain::1	IPR013320::Concavalin A-like lectin/glucase domain superfamily::1
1	1	Galectin	orbh_40919	0	0	0	0	0	0	0	0	4				Copci_AmutBmut1_539794						IPR013320::Concavalin A-like lectin/glucase domain superfamily::1	IPR001079::Galectin; carbohydrate recognition domain::1
8	1	Lyzozyme	orbh_4332	4	1	2	4	2	4	0	1	4	Agabi_varbisH97_2_204083		Auramp1_544749	Copci_AmutBmut1_446016	Cryne_JEC21_1_1084	Mk_00696300	PleosPC15_2_29354	Ptegra1_612080	Schco3_2633289	IPR023346::Lysozyme-like domain superfamily::8	IPR008258::Transglycosylase SLT domain 1::8
2	1	Lyzozyme	orbh_11689	0	0	4	0	0	0	0	0	4				Copci_AmutBmut1_432813			PleosPC15_2_1064841			IPR034690::Endolysin T4 type::2	IPR002196::Glycoside hydrolase; family 24::2	IPR023346::Lysozyme-like domain superfamily::2	IPR033907::Endolysin/autolysin::2
2	1	Lyzozyme	orbh_66925	0	0	0	0	4	4	0	0	0			Auramp1_12619						Schco3_2508205	IPR008258::Transglycosylase SLT domain 1::2	IPR023346::Lysozyme-like domain superfamily::2
4	1	Lyzozyme	orbh_7264	0	0	1	4	0	0	0	4	1	Agabi_varbisH97_2_59492			Copci_AmutBmut1_112978		Mk_00189400	PleosPC15_2_1046899			IPR034690::Endolysin T4 type::4	IPR023346::Lysozyme-like domain superfamily::4	IPR033907::Endolysin/autolysin::4	IPR002196::Glycoside hydrolase; family 24::4
1	1	Lyzozyme	orbh_36572	0	0	0	0	0	0	0	0	4				Copci_AmutBmut1_377192						IPR002196::Glycoside hydrolase; family 24::1	IPR023346::Lysozyme-like domain superfamily::1	IPR033907::Endolysin/autolysin::1	IPR034690::Endolysin T4 type::1
1	1	Lyzozyme	orbh_36573	0	0	0	0	0	0	0	0	4				Copci_AmutBmut1_377200						IPR023346::Lysozyme-like domain superfamily::1	IPR002196::Glycoside hydrolase; family 24::1	IPR033907::Endolysin/autolysin::1	IPR034690::Endolysin T4 type::1
1	1	Lyzozyme	orbh_47816	0	0	0	4	0	0	0	0	0						Mk_01061500				IPR033907::Endolysin/autolysin::1	IPR002196::Glycoside hydrolase; family 24::1	IPR023346::Lysozyme-like domain superfamily::1	IPR034690::Endolysin T4 type::1
1	1	Lyzozyme	orbh_67726	0	0	0	0	0	0	0	0	4				Copci_AmutBmut1_442447						IPR023346::Lysozyme-like domain superfamily::1	IPR034690::Endolysin T4 type::1	IPR002196::Glycoside hydrolase; family 24::1	IPR033907::Endolysin/autolysin::1
1	1	Lyzozyme	orbh_39705	0	0	0	0	0	0	0	0	1				Copci_AmutBmut1_482075						IPR002196::Glycoside hydrolase; family 24::1	IPR034690::Endolysin T4 type::1	IPR033907::Endolysin/autolysin::1	IPR023346::Lysozyme-like domain superfamily::1
1	1	Lyzozyme	orbh_51164	0	0	1	0	0	0	0	0	0							PleosPC15_2_1085602			IPR034690::Endolysin T4 type::1	IPR033907::Endolysin/autolysin::1	IPR023346::Lysozyme-like domain superfamily::1	IPR002196::Glycoside hydrolase; family 24::1
7	1	Thaumatin	orbh_5964	0	2	4	1	1	4	0	4	4	Agabi_varbisH97_2_194914		Auramp1_396789	Copci_AmutBmut1_500301		Mk_00262800	PleosPC15_2_1095211	Ptegra1_555715	Schco3_2628713	IPR001938::Thaumatin family::7	IPR037176::Osmotin/thaumatin-like superfamily::7
9	1	Thaumatin	orbh_3351	4	1	2	1	2	2	1	4	4	Agabi_varbisH97_2_194957	Armosto1_264900	Auramp1_495234	Copci_AmutBmut1_496344	Cryne_JEC21_1_4249	Mk_01001500	PleosPC15_2_1081316	Ptegra1_514121	Schco3_2672425	IPR037176::Osmotin/thaumatin-like superfamily::9	IPR001938::Thaumatin family::9
5	1	Thaumatin	orbh_6677	0	4	0	1	4	4	0	2	0	Agabi_varbisH97_2_196225		Auramp1_84280			Mk_00014500		Ptegra1_593666	Schco3_2482687	IPR037176::Osmotin/thaumatin-like superfamily::5	IPR001938::Thaumatin family::2
4	1	Thaumatin	orbh_7449	0	1	0	0	2	2	4	0	0		Armosto1_271441	Auramp1_566466					Ptegra1_574811	Schco3_2489112	IPR037176::Osmotin/thaumatin-like superfamily::4	IPR001938::Thaumatin family::4
2	1	Thaumatin	orbh_9282	0	0	0	4	0	0	0	4	0	Agabi_varbisH97_2_226703					Mk_01031100				IPR037176::Osmotin/thaumatin-like superfamily::2	IPR001938::Thaumatin family::2
2	1	Thaumatin	orbh_10605	0	0	0	0	2	2	0	0	0			Auramp1_484229						Schco3_2628717	IPR037176::Osmotin/thaumatin-like superfamily::2	IPR001938::Thaumatin family::2
2	1	Thaumatin	orbh_67686	0	2	0	0	0	2	0	0	0								Ptegra1_504394	Schco3_2488822	IPR001938::Thaumatin family::2	IPR037176::Osmotin/thaumatin-like superfamily::2
1	1	Thaumatin	orbh_30631	0	0	0	0	4	0	0	0	0			Auramp1_405826							IPR037176::Osmotin/thaumatin-like superfamily::1	IPR001938::Thaumatin family::1
1	1	Thaumatin	orbh_40704	0	0	0	0	0	0	0	0	4				Copci_AmutBmut1_513582						IPR000772::Ricin B; lectin domain::1	IPR037176::Osmotin/thaumatin-like superfamily::1	IPR035992::Ricin B-like lectins::1
1	1	Thaumatin	orbh_53962	0	0	4	0	0	0	0	0	0							PleosPC15_2_173755			IPR035992::Ricin B-like lectins::1	IPR000772::Ricin B; lectin domain::1	IPR037176::Osmotin/thaumatin-like superfamily::1
1	1	Thaumatin	orbh_54026	0	0	4	0	0	0	0	0	0							PleosPC15_2_21503			IPR001938::Thaumatin family::1	IPR037176::Osmotin/thaumatin-like superfamily::1
1	1	Thaumatin	orbh_54604	0	4	0	0	0	0	0	0	0								Ptegra1_251810		IPR037176::Osmotin/thaumatin-like superfamily::1	IPR001938::Thaumatin family::1
1	1	Thaumatin	orbh_56021	0	4	0	0	0	0	0	0	0								Ptegra1_561871		IPR037176::Osmotin/thaumatin-like superfamily::1	IPR001938::Thaumatin family::1
1	1	Thaumatin	orbh_57526	0	4	0	0	0	0	0	0	0								Ptegra1_584411		IPR001938::Thaumatin family::1	IPR037176::Osmotin/thaumatin-like superfamily::1
1	1	Thaumatin	orbh_58484	0	4	0	0	0	0	0	0	0								Ptegra1_601529		IPR037176::Osmotin/thaumatin-like superfamily::1
1	1	Thaumatin	orbh_15861	0	0	0	0	0	0	2	0	0		Armosto1_250023								IPR037176::Osmotin/thaumatin-like superfamily::1	IPR001938::Thaumatin family::1
1	1	Thaumatin	orbh_30511	0	0	0	0	2	0	0	0	0			Auramp1_392031							IPR037176::Osmotin/thaumatin-like superfamily::1	IPR001938::Thaumatin family::1
1	1	Thaumatin	orbh_33272	0	0	0	0	2	0	0	0	0			Auramp1_555017							IPR037176::Osmotin/thaumatin-like superfamily::1
1	1	Thaumatin	orbh_52751	0	0	2	0	0	0	0	0	0							PleosPC15_2_1111850			IPR000772::Ricin B; lectin domain::1	IPR035992::Ricin B-like lectins::1	IPR037176::Osmotin/thaumatin-like superfamily::1
1	1	Thaumatin	orbh_55413	0	2	0	0	0	0	0	0	0								Ptegra1_499154		IPR001938::Thaumatin family::1	IPR037176::Osmotin/thaumatin-like superfamily::1
1	1	Thaumatin	orbh_55690	0	2	0	0	0	0	0	0	0								Ptegra1_533616		IPR001938::Thaumatin family::1	IPR037176::Osmotin/thaumatin-like superfamily::1
1	1	Thaumatin	orbh_56491	0	2	0	0	0	0	0	0	0								Ptegra1_568989		IPR037176::Osmotin/thaumatin-like superfamily::1
1	1	Thaumatin	orbh_58519	0	2	0	0	0	0	0	0	0								Ptegra1_602849		IPR037176::Osmotin/thaumatin-like superfamily::1	IPR001938::Thaumatin family::1
1	1	Thaumatin	orbh_58907	0	2	0	0	0	0	0	0	0								Ptegra1_614565		IPR001938::Thaumatin family::1	IPR037176::Osmotin/thaumatin-like superfamily::1
1	1	Thaumatin	orbh_64259	0	0	0	0	0	2	0	0	0									Schco3_2637206	IPR001938::Thaumatin family::1	IPR037176::Osmotin/thaumatin-like superfamily::1
1	1	Thaumatin	orbh_67627	0	0	0	0	2	0	0	0	0			Auramp1_434424							IPR037176::Osmotin/thaumatin-like superfamily::1
2	1	Thaumatin	orbh_10229	0	0	0	0	2	1	0	0	0			Auramp1_400818						Schco3_2519161	IPR001938::Thaumatin family::2	IPR037176::Osmotin/thaumatin-like superfamily::2
2	1	Thaumatin	orbh_10380	0	0	0	0	1	2	0	0	0			Auramp1_434392						Schco3_2662170	IPR001938::Thaumatin family::2	IPR037176::Osmotin/thaumatin-like superfamily::2
4	1	Thaumatin	orbh_66360	0	1	0	0	1	1	4	0	0		Armosto1_253486	Auramp1_491599					Ptegra1_613381	Schco3_2111582	IPR037176::Osmotin/thaumatin-like superfamily::4	IPR001938::Thaumatin family::4
2	1	Thaumatin	orbh_12000	0	1	0	1	0	0	0	0	0						Mk_00561200		Ptegra1_657418		IPR037176::Osmotin/thaumatin-like superfamily::2
1	1	Thaumatin	orbh_31546	0	0	0	0	1	0	0	0	0			Auramp1_491769							IPR037176::Osmotin/thaumatin-like superfamily::1	IPR001938::Thaumatin family::1
1	1	Thaumatin	orbh_37198	0	0	0	0	0	0	0	0	1				Copci_AmutBmut1_394254						IPR001938::Thaumatin family::1	IPR037176::Osmotin/thaumatin-like superfamily::1
1	1	Thaumatin	orbh_43061	0	0	0	1	0	0	0	0	0						Mk_00021200				IPR001938::Thaumatin family::1	IPR037176::Osmotin/thaumatin-like superfamily::1
1	1	Thaumatin	orbh_43469	0	0	0	1	0	0	0	0	0						Mk_00156500				IPR001938::Thaumatin family::1	IPR037176::Osmotin/thaumatin-like superfamily::1
1	1	Thaumatin	orbh_43804	0	0	0	1	0	0	0	0	0						Mk_00211600				IPR037176::Osmotin/thaumatin-like superfamily::1	IPR042099::AMP-dependent synthetase-like superfamily::1	IPR000873::AMP-dependent synthetase/ligase::1
1	1	Thaumatin	orbh_43805	0	0	0	1	0	0	0	0	0						Mk_00211700				IPR037176::Osmotin/thaumatin-like superfamily::1	IPR001938::Thaumatin family::1
1	1	Thaumatin	orbh_44275	0	0	0	1	0	0	0	0	0						Mk_00294800				IPR037176::Osmotin/thaumatin-like superfamily::1
1	1	Thaumatin	orbh_49514	0	0	0	1	0	0	0	0	0						Mk_01457700				IPR001938::Thaumatin family::1	IPR037176::Osmotin/thaumatin-like superfamily::1
1	1	Thaumatin	orbh_55707	0	1	0	0	0	0	0	0	0								Ptegra1_536490		IPR001938::Thaumatin family::1	IPR037176::Osmotin/thaumatin-like superfamily::1
1	1	Thaumatin	orbh_56199	0	1	0	0	0	0	0	0	0								Ptegra1_564874		IPR037176::Osmotin/thaumatin-like superfamily::1
1	1	Thaumatin	orbh_57360	0	1	0	0	0	0	0	0	0								Ptegra1_580414		IPR037176::Osmotin/thaumatin-like superfamily::1	IPR001938::Thaumatin family::1
1	1	Thaumatin	orbh_57396	0	1	0	0	0	0	0	0	0								Ptegra1_581640		IPR037176::Osmotin/thaumatin-like superfamily::1
1	1	Thaumatin	orbh_57522	0	1	0	0	0	0	0	0	0								Ptegra1_584291		IPR037176::Osmotin/thaumatin-like superfamily::1	IPR001938::Thaumatin family::1
1	1	Thaumatin	orbh_57885	0	1	0	0	0	0	0	0	0								Ptegra1_591814		IPR037176::Osmotin/thaumatin-like superfamily::1
1	1	Thaumatin	orbh_57940	0	1	0	0	0	0	0	0	0								Ptegra1_593073		IPR037176::Osmotin/thaumatin-like superfamily::1
1	1	Thaumatin	orbh_58174	0	1	0	0	0	0	0	0	0								Ptegra1_596299		IPR037176::Osmotin/thaumatin-like superfamily::1
1	1	Thaumatin	orbh_58175	0	1	0	0	0	0	0	0	0								Ptegra1_596302		IPR037176::Osmotin/thaumatin-like superfamily::1
1	1	Thaumatin	orbh_58182	0	1	0	0	0	0	0	0	0								Ptegra1_596339		IPR037176::Osmotin/thaumatin-like superfamily::1
1	1	Thaumatin	orbh_58525	0	1	0	0	0	0	0	0	0								Ptegra1_603145		IPR001938::Thaumatin family::1	IPR037176::Osmotin/thaumatin-like superfamily::1
1	1	Thaumatin	orbh_58744	0	1	0	0	0	0	0	0	0								Ptegra1_607960		IPR037176::Osmotin/thaumatin-like superfamily::1
1	1	Thaumatin	orbh_58892	0	1	0	0	0	0	0	0	0								Ptegra1_613440		IPR001938::Thaumatin family::1	IPR037176::Osmotin/thaumatin-like superfamily::1
1	1	Thaumatin	orbh_62429	0	0	0	0	0	1	0	0	0									Schco3_2519139	IPR001938::Thaumatin family::1	IPR037176::Osmotin/thaumatin-like superfamily::1
2	1	Thaumatin	orbh_67802	0	0	0	0	1	1	0	0	0			Auramp1_535310						Schco3_2637223	IPR001938::Thaumatin family::2	IPR037176::Osmotin/thaumatin-like superfamily::2
1	1	Thaumatin	orbh_42328	4	0	0	0	0	0	0	0	0					Cryne_JEC21_1_4765					IPR001938::Thaumatin family::1	IPR037176::Osmotin/thaumatin-like superfamily::1
1	0.5	Thaumatin	orbh_67465	0	0	0	0	0	4	4	0	0		Armosto1_267581							Schco3_2618114	IPR037176::Osmotin/thaumatin-like superfamily::1
