## Supplementary material for "Gene age predicts the transcriptional landscape of sexual morphogenesis in multicellular fungi": Table S10

### Sheet: files
Table S10a: Species which were used for transcriptomic analysis
species	short name	number of stages (each stage consist 2-3 replicates)	GFF	Assembly	available at
Agaricus bisporus	Abisporus_varbisporusH97	17	Abisporus_varbisporusH97.v2.FilteredModels3.gff	Abisporus_varbisporusH97.v2_AssembledScaffolds.fasta	JGI
Armillaria ostoyae	Armosto1	10	Armosto1_GeneCatalog_20170112.gff3	Armosto1_AssemblyScaffolds.fasta	JGI
Auriculariopsis ampla	Auramp1	5	Auramp1_GeneCatalog_20160719.gff3	Auramp1_AssemblyScaffolds.fasta	JGI
Coprinopsis cinerea	Copci_AmutBmut1	9	Copci_AmutBmut1_FrozenGeneCatalog_20160912_deflines.gff3	Copci_AmutBmut1_AssemblyScaffolds.fasta	JGI
Cryptococcus neoformans	Cryne_JEC21_1	5	Cryne_JEC21_1.filtered_proteins.ExternalModels.gff3	Cryne_JEC21_1_AssemblyScaffolds.fasta	JGI
Mycena kentingensis	Mk	5	Mk.gff	Mk.assembly.fa	required from authors
Pleurotus ostreatus	PleosPC15_2	11	PleosPC15_2_FilteredModels1_deflines.gff3	PleosPC15_2_Assembly_scaffolds.fasta	JGI
Pterula gracilis	Ptegra1	4	Ptegra1_GeneCatalog_20151205.gff3	Ptegra1_AssemblyScaffolds.fasta	JGI
Schizophillum commune	Schco3	4	Schco3_FilteredModels1_deflines.gff3	Schco3_AssemblyScaffolds.fasta	JGI

### Sheet: Stages
Table S10b: Stages and tissue types which were sampled for RNA-seq.
species	abbreviation of stages	stages	tissue	comment	Reference
Schizophillum commune	SC.VM	vegetative mycelium			Krizsán, K., Almási, É., Merényi, Z., Sahu, N., Virágh, M., Kószó, T., ... & Barry, K. (2019). Transcriptomic atlas of mushroom development reveals conserved genes behind complex multicellularity in fungi. Proceedings of the National Academy of Sciences, 116(15), 7409-7418.
	SC.P	Primordia
	SC.YFB	young fruiting body
	SC.FB	fruiting body
Pterula gracilis	Pg.VM	vegetative mycelium			This study
	Pg.P	Primordia
	Pg.YFB	young fruiting body
	Pg.FB	fruiting body
Pleurotus ostreatus	Po.VM	vegetative mycelium			This study
	Po.P1	Primordia 1		Primordia 2 stages was excluded
	Po.P3.H	Primordia 3	cap (cap trama+lamellae+cuticle)
	Po.P3.S	Primordia 3	stipe
	Po.YFB.H	young fruiting body	cap (cap trama+lamellae+cuticle)
	Po.YFB.S	young fruiting body	stipe
	Po.FB.C	fruiting body	cap trama
	Po.FB.D	fruiting body	dedifferentiated cap trama tissue	excluded from the Developmental Gene detection
	Po.FB.L	fruiting body	lamellae
	Po.FB.S	fruiting body	stipe
	Po.FB.V	fruiting body	cap cuticle
Cryptococcus neoformans	Cn.6h	first, 6h stage (~vegetative mycelium)			Liu, L., He, G. J., Chen, L., Zheng, J., Chen, Y., Shen, L., ... & Wang, L. (2018). Genetic basis for coordination of meiosis and sexual structure maturation in Cryptococcus neoformans. Elife, 7, e38683.
	Cn.12h	12 h stage
	Cn.24h	24 h stage
	Cn.48h	48 h stage
	Cn.72h	72 h stage
Coprinopsis cinerea	CC.VM	vegetative mycelium			Krizsán, K., Almási, É., Merényi, Z., Sahu, N., Virágh, M., Kószó, T., ... & Barry, K. (2019). Transcriptomic atlas of mushroom development reveals conserved genes behind complex multicellularity in fungi. Proceedings of the National Academy of Sciences, 116(15), 7409-7418.
	CC.H	Hyphal knot
	CC.P1	Primordia 1
	CC.P2	Primordia 2
	CC.YFB.C	young fruiting body	cap
	CC.YFB.L	young fruiting body	lamellae
	CC.YFB.S	young fruiting body	stipe
	CC.FB.C	fruiting body	cap+lamellae
	CC.FB.S	fruiting body	stipe
Auriculariopsis ampla	AUA.VM	vegetative mycelium			Almasi, E., Sahu, N., Krizsan, K., Balint, B., Kovacs, G. M., Kiss, B., ... & Chovatia, M. (2019). The genome of Auriculariopsis ampla sheds light on fruiting body development and wood-decay of bark-inhabiting fungi. BioRxiv, 550103.
	AUA.P1	Primordia 1
	AUA.P2	Primordia 2
	AUA.YFB	young fruiting body
	AUA.FB	fruiting body
Armillaria ostoyae	ARO.VM	vegetative mycelium			Sipos, G., Prasanna, A. N., Walter, M. C., O’Connor, E., Bálint, B., Krizsán, K., ... & Riley, R. (2017). Genome expansion and lineage-specific genetic innovations in the forest pathogenic fungi Armillaria. Nature ecology & evolution, 1(12), 1931-1941.
	ARO.RMA	rhizomorphs		excluded from the Developmental Gene detection
	ARO.P1	Primordia 1
	ARO.P2.C	Primordia 2	cap(+lamellae)
	ARO.P2.S	Primordia 2	stipe
	ARO.YFB.C	young fruiting body	cap(+lamellae)
	ARO.YFB.S	young fruiting body	stipe
	ARO.FB.C	fruiting body	cap
	ARO.FB.L	fruiting body	lamellae
	ARO.FB.S	fruiting body	stipe
Agaricus bisporus	Ab.VM	vegetative mycelium			Gehrmann, T., Pelkmans, J. F., Ohm, R. A., Vos, A. M., Sonnenberg, A. S., Baars, J. J., ... & Abeel, T. (2018). Nucleus-specific expression in the multinuclear mushroom-forming fungus Agaricus bisporus reveals different nuclear regulatory programs. Proceedings of the National Academy of Sciences, 115(17), 4429-4434.
	Ab.P1	Primordia 1		named initials in the original article
	Ab.P2.Sc	Primordia 2		named pileal/stipeal in the original article
	Ab.P2.Ss	Primordia 2		named pileal/stipeal in the original article
	Ab.YFB.C	young fruiting body	cap	named differentiated in the original article
	Ab.YFB.L	young fruiting body	lamellae	named differentiated in the original article
	Ab.YFB.Sc	young fruiting body	stipe central	named differentiated in the original article
	Ab.YFB.Ss	young fruiting body	stipe shell	named differentiated in the original article
	Ab.YFB.Sv	young fruiting body	stipe outer layer	named differentiated in the original article
	Ab.YFB.V	young fruiting body	veil	named differentiated in the original article
	Ab.FB.C	fruiting body	cap	named young fruiting body in the original article
	Ab.FB.L	fruiting body	lamellae	named young fruiting body in the original article
	Ab.FB.Sc	fruiting body	stipe central	named young fruiting body in the original article
	Ab.FB.Ss	fruiting body	stipe shell	named young fruiting body in the original article
	Ab.FB.Sv	fruiting body	stipe outer layer	named young fruiting body in the original article
	Ab.FB.V	fruiting body	veil	named young fruiting body in the original article
	Ab.FB.A	fruiting body	annulus	named young fruiting body in the original article
Mycena kentingensis	Mk.VM	vegetative mycelium			Ke, H. M., Lee, H. H., Lin, C. Y. I., Liu, Y. C., Lu, M. R., Hsieh, J. W. A., ... & Tsai, I. J. (2020). Mycena genomes resolve the evolution of fungal bioluminescence. Proceedings of the National Academy of Sciences, 117(49), 31267-31277.
	Mk.P	Primordia
	Mk.YFB	young fruiting body
	Mk.FBS	fruiting body	stipe
	Mk.FBC	fruiting body	cap
DevReg definition:The RNA-Seq data comprised 2–17 stages, which was used to identifydevelopmentally regulated genes: those that show at least four-fold change in expression between any two fruiting body stages or tissue types and that showan expression level FPKM > 4. Fold change values were calculated for all biologically relevant pairwise comparisons (time and tissue were not mixed eg. We exclu…
•The greater expression (in an allowed comparison) must be > 4 pseudocount (2FPKM – normalized with gene length and library size), in order to exclude when one sample shows 0.1 expression and the other 0.01 which would be 10 FC
•Those comparisons where the VM shows the greater expression were excluded (consider as not allowed comparison). However, it is possible that VM stage has the greatest expression in a DevReg gene, if there are other allowed comparison (eg YFB_C vsFB_C) where we can detect at least 4 FC
•We used only those genes which showed at least 5 count in at least 25% of samples. ( eg. We have 32 sample from pleurotus, so a gene have to show at least 5 counts in min 8 samples)
