## Supplementary material for "Gene age predicts the transcriptional landscape of sexual morphogenesis in multicellular fungi": Table S11

### Sheet: Sheet1
Table S11: Species, which were used for the species tree estimation and phylostratigraphy
species_ID	Species	# of proteins	Transcriptome	Pluteoid clade	Phylum	Class	Order	Family	JGI projectname
Agabi_varbisH97_2	Leucoagaricus gongylophorus	10438	X		Agaricomycotina	Agaricomycetes	Agaricales	Agaricaceae	Agaricus bisporus
Leugo1_1	Leucoagaricus gongylophorus	5420			Agaricomycotina	Agaricomycetes	Agaricales	Agaricaceae	Leucoagaricus gongylophorus Ac12
Amamu1	Amanita muscaria	18153			Agaricomycotina	Agaricomycetes	Agaricales	Amanitaceae	Amanita muscaria Koide v1.0
Amath1	Amanita thiersii	10354			Agaricomycotina	Agaricomycetes	Agaricales	Amanitaceae	Amanita thiersii Skay4041 v1.0
Hebcy2	Hebeloma cylindrosporum	15382			Agaricomycotina	Agaricomycetes	Agaricales	Cortinariaceae	Hebeloma cylindrosporum h7 v2.0
Fishe1	Fistulina hepatica	11244			Agaricomycotina	Agaricomycetes	Agaricales	Fistulinaceae	Fistulina hepatica v1.0
Lacam2	Laccaria amethystina	17553			Agaricomycotina	Agaricomycetes	Agaricales	Hydnangiaceae	Laccaria amethystina LaAM-08-1 v2.0
Lacbi2	Laccaria bicolor	23132			Agaricomycotina	Agaricomycetes	Agaricales	Hydnangiaceae	Laccaria bicolor v2.0
Denbi1	Dendrothele bispora	33645			Agaricomycotina	Agaricomycetes	Agaricales	Lachnellaceae	Dendrothele bispora CBS 962.96 v1.0
Monpe1_1	Moniliophthora perniciosa	13560			Agaricomycotina	Agaricomycetes	Agaricales	Marasmiaceae	Moniliophthora perniciosa FA553
Mk	Mycena kentingensis	15046	X		Agaricomycotina	Agaricomycetes	Agaricales	Mycenaceae	requested from authors
Crula1	Crucibulum laeve	14218			Agaricomycotina	Agaricomycetes	Agaricales	Nidulariaceae	Crucibulum laeve CBS 166.37 v1.0
Lentinedodes1	Lentinula edodes	12538			Agaricomycotina	Agaricomycetes	Agaricales	Omphalotaceae	Lentinula edodes W1-26 v1.0
Ompol1	Omphalotus olearius	8171			Agaricomycotina	Agaricomycetes	Agaricales	Omphalotaceae	Omphalotus olearius
Armcep1	Armillaria cepistipes	23460			Agaricomycotina	Agaricomycetes	Agaricales	Physalacriaceae	Armillaria cepistipes B5
Armga1	Armillaria gallica	25704			Agaricomycotina	Agaricomycetes	Agaricales	Physalacriaceae	Armillaria gallica 21-2 v1.0
Armosto1	Armillaria ostoyae	22705	X		Agaricomycotina	Agaricomycetes	Agaricales	Physalacriaceae	Armillaria ostoyae C18/9
Cylto1	Cylindrobasidium torrendii	13940			Agaricomycotina	Agaricomycetes	Agaricales	Physalacriaceae	Cylindrobasidium torrendii FP15055 v1.0
Pleery1	Pleurotus eryngii	15960		X	Agaricomycotina	Agaricomycetes	Agaricales	Pleurotaceae	Pleurotus eryngii ATCC 90797 v1.0
PleosPC15_2	Pleurotus ostreatus	12330	X	X	Agaricomycotina	Agaricomycetes	Agaricales	Pleurotaceae	Pleurotus ostreatus PC15 v2.0
Plucer1	Pluteus cervinus	19818			Agaricomycotina	Agaricomycetes	Agaricales	Pluteaceae	Pluteus cervinus NL-1719 v1.0
Volvo1	Volvariella volvacea	11084			Agaricomycotina	Agaricomycetes	Agaricales	Pluteaceae	Volvariella volvacea V23
Copci_AmutBmut1	Coprinopsis cinerea	14245	X		Agaricomycotina	Agaricomycetes	Agaricales	Psathyrellaceae	Coprinopsis cinerea AmutBmut pab1-1 v1.0
Copmar1	Coprinopsis marcescibilis	14632			Agaricomycotina	Agaricomycetes	Agaricales	Psathyrellaceae	Coprinopsis marcescibilis CBS121175 v1.0
Copmic2	Coprinellus micaceus	23559			Agaricomycotina	Agaricomycetes	Agaricales	Psathyrellaceae	Coprinellus micaceus FP101781 v2.0
Aphpse1	Aphanobasidium pseudotsugae	11120		X	Agaricomycotina	Agaricomycetes	Agaricales	Pterulaceae	Aphanobasidium pseudotsugae OMC1630 v1.0
Ptegra1	Pterula gracilis	12873	X	X	Agaricomycotina	Agaricomycetes	Agaricales	Pterulaceae	Pterula gracilis CBS309.79 v1.0
Radcon1	Radulomyces confluens	15506		X	Agaricomycotina	Agaricomycetes	Agaricales	Pterulaceae	Radulomyces confluens OMC1631 v1.0
Auramp1	Schizophyllum commune	15576	X		Agaricomycotina	Agaricomycetes	Agaricales	Schizophyllaceae	Auriculariopsis ampla
Schco3	Schizophyllum commune	16319	X		Agaricomycotina	Agaricomycetes	Agaricales	Schizophyllaceae	Schizophyllum commune H4-8 v3.0
Galma1	Galerina marginata	21461			Agaricomycotina	Agaricomycetes	Agaricales	Strophariaceae	Galerina marginata v1.0
Psicub1_1	Psilocybe cubensis	13361			Agaricomycotina	Agaricomycetes	Agaricales	Strophariaceae	Psilocybe cubensis v1.0
Cligib1	Clitocybe gibba	19049			Agaricomycotina	Agaricomycetes	Agaricales	Tricholomataceae	Clitocybe gibba IJFM A808 v1.0
Lepnud1	Lepista nuda	14880			Agaricomycotina	Agaricomycetes	Agaricales	Tricholomataceae	Lepista nuda CBS 247.69 v1.0
Fibsp1	Fibulorhizoctonia sp.	32946			Agaricomycotina	Agaricomycetes	Atheliales	Atheliaceae	Fibulorhizoctonia sp. CBS 109695 v1.0
Pilcr1	Piloderma croceum	21583			Agaricomycotina	Agaricomycetes	Atheliales	Atheliaceae	Piloderma croceum F 1598 v1.0
Plicr1	Plicaturopsis crispa	13626			Agaricomycotina	Agaricomycetes	Atheliales	Atheliaceae	Plicaturopsis crispa v1.0
Aurde3_1	Auricularia subglabra	25459			Agaricomycotina	Agaricomycetes	Auriculariales	Auriculariaceae	Auricularia subglabra v2.0
Exigl1	Exidia glandulosa	26765			Agaricomycotina	Agaricomycetes	Auriculariales	Exidiaceae	Exidia glandulosa v1.0
Conol1	Coniophora olivacea	14928			Agaricomycotina	Agaricomycetes	Boletales	Coniophoraceae	Coniophora olivacea MUCL 20566 v1.0
Conpu1	Coniophora puteana	13761			Agaricomycotina	Agaricomycetes	Boletales	Coniophoraceae	Coniophora puteana v1.0
Melbro1	Melanogaster broomeianus	14167			Agaricomycotina	Agaricomycetes	Boletales	Melanogastraceae	Melanogaster broomeianus MBLB.BST v1.0
Hydpi2	Hydnomerulius pinastri	13270			Agaricomycotina	Agaricomycetes	Boletales	Paxillaceae	Hydnomerulius pinastri v2.0
Paxin1	Paxillus involutus	17968			Agaricomycotina	Agaricomycetes	Boletales	Paxillaceae	Paxillus involutus ATCC 200175 v1.0
Paxru2	Paxillus adelphus	18999			Agaricomycotina	Agaricomycetes	Boletales	Paxillaceae	Paxillus adelphus Ve08.2h10 v2.0
Pismi1	Pisolithus microcarpus	21064			Agaricomycotina	Agaricomycetes	Boletales	Pisolithaceae	Pisolithus microcarpus 441 v1.0
Rhives1	Rhizopogon vesiculosus	14218			Agaricomycotina	Agaricomycetes	Boletales	Rhizopogonaceae	Rhizopogon vesiculosus Smith
Rhivi1	Rhizopogon vinicolor	14469			Agaricomycotina	Agaricomycetes	Boletales	Rhizopogonaceae	Rhizopogon vinicolor AM-OR11-026 v1.0
Sclci1	Scleroderma citrinum	21012			Agaricomycotina	Agaricomycetes	Boletales	Sclerodermataceae	Scleroderma citrinum Foug A v1.0
Serla_varsha1	Serpula himantioides	14495			Agaricomycotina	Agaricomycetes	Boletales	Serpulaceae	Serpula himantioides (S.lacrymans var shastensis) MUCL38935 v1.0
SerlaS7_3_2	Serpula lacrymans	13805			Agaricomycotina	Agaricomycetes	Boletales	Serpulaceae	Serpula lacrymans S7.3 v2.0
Suibr2	Suillus brevipes	21458			Agaricomycotina	Agaricomycetes	Boletales	Suillaceae	Suillus brevipes Sb2 v2.0
Suilu4	Suillus luteus	16588			Agaricomycotina	Agaricomycetes	Boletales	Suillaceae	Suillus luteus UH-Slu-Lm8-n1 v3.0
Botbo1	Botryobasidium botryosum	16526			Agaricomycotina	Agaricomycetes	Cantharellales	Botryobasidiaceae	Botryobasidium botryosum v1.0
Rhiso1	Rhizoctonia solani	15157			Agaricomycotina	Agaricomycetes	Cantharellales	Ceratobasidiaceae	Rhizoctonia solani AG-1 IB
Tulca1	Tulasnella calospora	19659			Agaricomycotina	Agaricomycetes	Cantharellales	Tulasnellaceae	Tulasnella calospora AL13/4D v1.0
Punst1	Punctularia strigosozonata	11538			Agaricomycotina	Agaricomycetes	Corticiales	Punctulariaceae	Punctularia strigosozonata v1.0
Sphst1	Sphaerobolus stellatus	35274			Agaricomycotina	Agaricomycetes	Geastrales	Sphaerobolaceae	Sphaerobolus stellatus v1.0
Glotr1_1	Gloeophyllum trabeum	11846			Agaricomycotina	Agaricomycetes	Gloeophyllales	Gloeophyllaceae	Gloeophyllum trabeum v1.0
Neole1	Neolentinus lepideus	13164			Agaricomycotina	Agaricomycetes	Gloeophyllales	Gloeophyllaceae	Neolentinus lepideus v1.0
Ramac1	Ramaria rubella	19287			Agaricomycotina	Agaricomycetes	Gomphales	Gomphaceae	Ramaria rubella (R. acris) UT-36052-T v1.0
Fomme1	Fomitiporia mediterranea	11333			Agaricomycotina	Agaricomycetes	Hymenochaetales	Hymenochaetaceae	Fomitiporia mediterranea v1.0
Ricmel1	Rickenella mellea	17139			Agaricomycotina	Agaricomycetes	Hymenochaetales	Repetobasidiaceae	Rickenella mellea v1.0 (SZMC22713)
Schpa1	Schizopora paradoxa	17098			Agaricomycotina	Agaricomycetes	Hymenochaetales	Schizoporaceae	Schizopora paradoxa KUC8140 v1.0
Jaaar1	Jaapia argillacea	16419			Agaricomycotina	Agaricomycetes	Jaapiales	Jaapiaceae	Jaapia argillacea v1.0
Trapub1	Trametes pubescens	14451			Agaricomycotina	Agaricomycetes	Polyporales	Coriolaceae	Trametes pubescens FBCC735
Trave1	Trametes versicolor	14296			Agaricomycotina	Agaricomycetes	Polyporales	Coriolaceae	Trametes versicolor v1.0
PosplRSB12_1	Postia placenta	12541			Agaricomycotina	Agaricomycetes	Polyporales	Dacryobolaceae	Postia placenta MAD-698-R-SB12 v1.0
Daequ1	Daedalea quercina	12199			Agaricomycotina	Agaricomycetes	Polyporales	Fomitopsidaceae	Daedalea quercina v1.0
Fompi3	Fomitopsis pinicola	13885			Agaricomycotina	Agaricomycetes	Polyporales	Fomitopsidaceae	Fomitopsis pinicola FP-58527 SS1 v3.0
Gansp1	Ganoderma sp.	12910			Agaricomycotina	Agaricomycetes	Polyporales	Ganodermataceae	Ganoderma sp. 10597 SS1 v1.0
Fibra1	Fibroporia radiculosa	9262			Agaricomycotina	Agaricomycetes	Polyporales	Incertae sedis	Fibroporia radiculosa TFFH 294
Obbri1	Obba rivulosa	13206			Agaricomycotina	Agaricomycetes	Polyporales	Incertae sedis	Obba rivulosa 3A-2 v1.0
Laesu1	Laetiporus sulphureus	13774			Agaricomycotina	Agaricomycetes	Polyporales	Laetiporaceae	Laetiporus sulphureus var. sulphureus v1.0
Wolco1	Wolfiporia cocos	12746			Agaricomycotina	Agaricomycetes	Polyporales	Laetiporaceae	Wolfiporia cocos MD-104 SS10 v1.0
Phlbr1	Phlebia brevispora	16170			Agaricomycotina	Agaricomycetes	Polyporales	Meruliaceae	Phlebia brevispora HHB-7030 SS6 v1.0
Phlcen1	Phlebia centrifuga	13785			Agaricomycotina	Agaricomycetes	Polyporales	Meruliaceae	Phlebia centrifuga FBCC195
Phaca1	Phanerochaete carnosa	13937			Agaricomycotina	Agaricomycetes	Polyporales	Phanerochaetaceae	Phanerochaete carnosa HHB-10118-Sp v1.0
Phchr2	Phanerochaete chrysosporium	13602			Agaricomycotina	Agaricomycetes	Polyporales	Phanerochaetaceae	Phanerochaete chrysosporium RP-78 v2.2
Dicsq1	Dichomitus squalens	12290			Agaricomycotina	Agaricomycetes	Polyporales	Polyporaceae	Dichomitus squalens LYAD-421 SS1 v1.0
Polar1	Polyporus arcularius	17525			Agaricomycotina	Agaricomycetes	Polyporales	Polyporaceae	Polyporus arcularius v1.0
Polbr1	Polyporus brumalis	18244			Agaricomycotina	Agaricomycetes	Polyporales	Polyporaceae	Polyporus brumalis BRFM 1820 v1.0
Pycci1	Pycnoporus cinnabarinus	10442			Agaricomycotina	Agaricomycetes	Polyporales	Polyporaceae	Pycnoporus cinnabarinus BRFM 137
Hetan2	Heterobasidion annosum	13405			Agaricomycotina	Agaricomycetes	Russulales	Bondarzewiaceae	Heterobasidion annosum v2.0
Stehi1	Stereum hirsutum	14072			Agaricomycotina	Agaricomycetes	Russulales	Stereaceae	Stereum hirsutum FP-91666 SS1 v1.0
Pirin1	Piriformospora indica	11767			Agaricomycotina	Agaricomycetes	Sebacinales	Sebacinaceae	Piriformospora indica DSM 11827 from MPI
Sebve1	Sebacina vermifera	15312			Agaricomycotina	Agaricomycetes	Sebacinales	Sebacinaceae	Sebacina vermifera MAFF 305830 v1.0
Sisni1	Sistotremastrum niveocremeum	13080			Agaricomycotina	Agaricomycetes	Trechisporales	Trechisporaceae	Sistotremastrum niveocremeum HHB9708 ss-1 1.0
Sissu1	Sistotremastrum suecicum	13657			Agaricomycotina	Agaricomycetes	Trechisporales	Trechisporaceae	Sistotremastrum suecicum v1.0
Calco1	Calocera cornea	13177			Agaricomycotina	Dacrymycetes	Dacrymycetales	Dacrymycetaceae	Calocera cornea v1.0
Calvi1	Calocera viscosa	12378			Agaricomycotina	Dacrymycetes	Dacrymycetales	Dacrymycetaceae	Calocera viscosa v1.0
Dacsp1	Dacryopinax primogenitus	10242			Agaricomycotina	Dacrymycetes	Dacrymycetales	Dacrymycetaceae	Dacryopinax primogenitus DJM 731 SSP1 v1.0
Cryne_JEC21_1	Cryptococcus neoformans	6475	X		Agaricomycotina	Tremellomycetes	Tremellales	Incertae sedis	Cryptococcus neoformans var neoformans JEC21
Kocim1	Kockovaella imperatae	7393			Agaricomycotina	Tremellomycetes	Tremellales	Incertae sedis	Kockovaella imperatae NRRL Y-17943 v1.0
Trias2479	Trichosporon asahii	8300			Agaricomycotina	Tremellomycetes	Tremellales	Incertae sedis	Trichosporon asahii var. asahii CBS 2479
Triol1	Trichosporon oleaginosus	8322			Agaricomycotina	Tremellomycetes	Tremellales	Incertae sedis	Trichosporon oleaginosus IBC0246 v1.0
Treen1	Naematella encephela	7964			Agaricomycotina	Tremellomycetes	Tremellales	Tremellaceae	Naematella encephela UCDFST 68-887.2 v1.0
Walic1	Wallemia ichthyophaga	4863			Agaricomycotina	Wallemiomycetes	Wallemiales	Wallemiaceae	Wallemia ichthyophaga EXF-994
Walse1	Wallemia mellicola	5284			Agaricomycotina	Wallemiomycetes	Wallemiales	Wallemiaceae	Wallemia mellicola v1.0
Aspnid1	Aspergillus nidulans	10680			Pezizomycotina	Eurotiomycetes	Eurotiales	Aspergillaceae	Aspergillus nidulans
Fusgr1	Fusarium graminearum	13322			Pezizomycotina	Sordariomycetes	Hypocreales	Nectriaceae	Fusarium graminearum v1.0
Neucr2	Neurospora crassa	10785			Pezizomycotina	Sordariomycetes	Sordariales	Sordariaceae	Neurospora crassa OR74A v2.0
Rhomi1	Cystobasidium minutum	7814			Pucciniomycotina	Cystobasidiomycetes	Cystobasidiales	Cystobasidiaceae	Cystobasidium minutum MCA 4210 v1.0
Pucgr2	Puccinia graminis	15979			Pucciniomycotina	Pucciniomycetes	Pucciniales	Pucciniaceae	Puccinia graminis f. sp. tritici v2.0
Sacce1	Saccharomyces cerevisiae	6575			Saccharomycotina	Saccharomycetes	Saccharomycetales	Saccharomycetaceae	Saccharomyces cerevisiae S288C
Schpo1	Schizosaccharomyces pombe	5134			Taphrinomycotina	Schizosaccharomycetes	Schizosaccharomycetales	Schizosaccharomycetaceae	Schizosaccharomyces pombe
Tilan2	Tilletiaria anomala	6810			Ustilaginomycotina	Exobasidiomycetes	Georgefischeriales	Tilletiariaceae	Tilletiaria anomala UBC 951 v1.0
Tescy1	Testicularia cyperi	7069			Ustilaginomycotina	Ustilaginomycetes	Ustilaginales	Cintractiellaceae	Testicularia cyperi MCA 3645 v1.0
Ustma2_2	Ustilago maydis	6785			Ustilaginomycotina	Ustilaginomycetes	Ustilaginales	Ustilaginaceae	Ustilago maydis 521 v2.0
