## Supplementary material for "Gene age predicts the transcriptional landscape of sexual morphogenesis in multicellular fungi": Table S12

### Sheet: CM-specific
Table S12a: Gene Ontology enrichment for CM-specific orthologs
number of GO in total	number of GO in the CM-specific orthogroups	ratio	GO	Term	p-value
32	5	0.15625	GO:0006260	DNA replication	0.0361
2	2	1	GO:0006857	oligopeptide transport	0.0053
147	23	0.156463	GO:0006355	regulation of transcription; DNA-templat...	0.0015
303	31	0.10231	GO:0055085	transmembrane transport	0.0377
392	41	0.104592	GO:0003824	catalytic activity	0.014
64	12	0.1875	GO:0000981	DNA-binding transcription factor activit...	0.0012
4	2	0.5	GO:0003950	NAD+ ADP-ribosyltransferase activity	0.0261
5	2	0.4	GO:0016717	oxidoreductase activity; acting on paire...	0.0415
21	5	0.238095	GO:0004601	peroxidase activity	0.0219
13	4	0.307692	GO:0008138	protein tyrosine/serine/threonine phosph...	0.0097
26	7	0.269231	GO:0043565	sequence-specific DNA binding	0.0036
65	11	0.169231	GO:0022857	transmembrane transporter activity	0.0084
179	23	0.128492	GO:0005634	nucleus	0.011

### Sheet: Shared
Table S12b: Gene Ontology enrichment for Shared orthologs
number of GO in total	number of GO in the Shared orthogroups	ratio	GO	Term	p-value	ratio
4	2	0.5	GO:0008652	cellular amino acid biosynthetic process	0.04659	0.5
4	3	0.75	GO:0051276	chromosome organization	0.0081	0.75
3	2	0.666667	GO:0000077	DNA damage checkpoint	0.04748	0.666667
32	17	0.53125	GO:0006260	DNA replication	0.00018	0.53125
7	7	1	GO:0006270	DNA replication initiation	6.6e-07	1
2	2	1	GO:0006269	DNA replication; synthesis of RNA primer	0.01735	1
2	2	1	GO:0061817	endoplasmic reticulum-plasma membrane te...	0.01735	1
2	2	1	GO:0032366	intracellular sterol transport	0.01735	1
10	6	0.6	GO:0007018	microtubule-based movement	0.00067	0.6
10	5	0.5	GO:0006298	mismatch repair	0.00555	0.5
10	4	0.4	GO:0000413	protein peptidyl-prolyl isomerization	0.03256	0.4
3	2	0.666667	GO:0090481	pyrimidine nucleotide-sugar transmembran...	0.04748	0.666667
2	2	1	GO:0000103	sulfate assimilation	0.01735	1
100	47	0.47	GO:0006412	translation	2.8e-13	0.47
2	2	1	GO:0006437	tyrosyl-tRNA aminoacylation	0.01735	1
2	2	1	GO:0004020	adenylylsulfate kinase activity	0.01345	1
2	2	1	GO:0004555	alpha;alpha-trehalase activity	0.01345	1
529	77	0.145558	GO:0005524	ATP binding	0.01665	0.145558
10	6	0.6	GO:0003887	DNA-directed DNA polymerase activity	0.00033	0.6
205	37	0.180488	GO:0003677	DNA binding	0.00248	0.180488
2	2	1	GO:0003896	DNA primase activity	0.01345	1
2	2	1	GO:0003935	GTP cyclohydrolase II activity	0.01345	1
3	2	0.666667	GO:0016817	hydrolase activity; acting on acid anhyd...	0.03721	0.666667
3	2	0.666667	GO:0004471	malate dehydrogenase (decarboxylating) (...	0.03723	0.666667
13	7	0.538462	GO:0008017	microtubule binding	0.00025	0.538462
10	6	0.6	GO:0003777	microtubule motor activity	0.00033	0.6
9	5	0.555556	GO:0030983	mismatched DNA binding	0.00175	0.555556
21	9	0.428571	GO:0051287	NAD binding	0.00029	0.428571
7	3	0.428571	GO:0008137	NADH dehydrogenase (ubiquinone) activity	0.03803	0.428571
2	2	1	GO:0047429	nucleoside-triphosphate diphosphatase ac...	0.01345	1
19	9	0.473684	GO:0016616	oxidoreductase activity; acting on the C...	0.00509	0.473684
20	6	0.3	GO:0003755	peptidyl-prolyl cis-trans isomerase acti...	0.02214	0.3
11	4	0.363636	GO:0015078	proton transmembrane transporter activit...	0.0299	0.363636
36	9	0.25	GO:0030170	pyridoxal phosphate binding	0.01893	0.25
3	2	0.666667	GO:0015165	pyrimidine nucleotide-sugar transmembran...	0.03723	0.666667
3	2	0.666667	GO:0004748	ribonucleoside-diphosphate reductase act...	0.03723	0.666667
6	3	0.5	GO:0019843	rRNA binding	0.03803	0.5
99	47	0.474747	GO:0003735	structural constituent of ribosome	2.5e-19	0.474747
5	3	0.6	GO:0008483	transaminase activity	0.01294	0.6
6	3	0.5	GO:0046912	transferase activity; transferring acyl ...	0.02356	0.5
2	2	1	GO:0004831	tyrosine-tRNA ligase activity	0.01345	1
2	2	1	GO:0030896	checkpoint clamp complex	0.023	1
2	2	1	GO:0031262	Ndc80 complex	0.023	1
3	3	1	GO:0033177	proton-transporting two-sector ATPase co...	0.028	1
94	45	0.478723	GO:0005840	ribosome	1.8e-14	0.478723
